# Massive experimental quantification of amyloid nucleation allows interpretable deep learning of protein aggregation

**DOI:** 10.1101/2024.07.13.603366

**Authors:** Mike Thompson, Mariano Martín, Trinidad Sanmartín Olmo, Chandana Rajesh, Peter K. Koo, Benedetta Bolognesi, Ben Lehner

**Author notes:** (B.B) and (B.L.).

## Abstract

Protein aggregation is a pathological hallmark of more than fifty human diseases and a major problem for biotechnology. Methods have been proposed to predict aggregation from sequence, but these have been trained and evaluated on small and biased experimental datasets. Here we directly address this data shortage by experimentally quantifying the amyloid nucleation of >100,000 protein sequences. This unprecedented dataset reveals the limited performance of existing computational methods and allows us to train CANYA, a convolution-attention hybrid neural network that accurately predicts amyloid nucleation from sequence. We adapt genomic neural network interpretability analyses to reveal CANYA’s decision-making process and learned grammar. Our results illustrate the power of massive experimental analysis of random sequence-spaces and provide an interpretable and robust neural network model to predict amyloid nucleation.
