## Supplementary data 3 for "Massive experimental quantification of amyloid nucleation allows interpretable deep learning of protein aggregation"

### Sheet: 600_validation_sequences
Amino Acid	Nucelotide sequence
SYTSRPYFTNIYVDYWFMVC	tcttatacttctagaccatattttactaatatttatgttgattattggtttatggtttgc
MNYFVMSHSNKLDASLCWRR	atgaattattttgttatgtctcattctaataaattggatgcttctttgtgctggagaaga
SYLFRSRRIRYFRFMHN*GA	tcttatttgtttagatctagaagaattagatattttagatttatgcataattaaggtgct
HYKDSITVFFIFHIPIQMMM	cattataaagattctattactgttttttttatttttcatattccaattcaaatgatgatg
FLRGCSNNDVDAASVWMMGF	tttttgagaggttgctctaataatgatgttgatgctgcttctgtttggatgatgggtttt
YSNLIDGS*AVELQMNNLRH	tattctaatttgattgatggttcttaagctgttgaattgcaaatgaataatttgagacat
CPVCNTESTCRYPRVGKWDT	tgcccagtttgcaatactgaatctacttgcagatatccaagagttggtaaatgggatact
VFFGLTICFFVAHHCQERGS	gttttttttggtttgactatttgcttttttgttgctcatcattgccaagaaagaggttct
DLLFAVYYELEHGFERVAGR	gatttgttgtttgctgtttattatgaattggaacatggttttgaaagagttgctggtaga
PMSRIKWILLSGLSKGLSYG	ccaatgtctagaattaaatggattttgttgtctggtttgtctaaaggtttgtcttatggt
FVTDMAYNMMESGLHT*ICQ	tttgttactgatatggcttataatatgatggaatctggtttgcatacttaaatttgccaa
FGPCMRFDCCNRGST*CLFT	tttggtccatgcatgagatttgattgctgcaatagaggttctacttaatgcttgtttact
VQIFCVNSGFTCGCGLFSKG	gttcaaattttttgcgttaattctggttttacttgcggttgcggtttgttttctaaaggt
GRVLYKSCALNNFSIMQVLC	ggtagagttttgtataaatcttgcgctttgaataatttttctattatgcaagttttgtgc
CFCFFIVSPMMF*LCFC*II	tgcttttgcttttttattgtttctccaatgatgttttaattgtgcttttgctaaattatt
QNFWALGPIRRIYFVNVITN	caaaatttttgggctttgggtccaattagaagaatttattttgttaatgttattactaat
IFNSEVVSSLIRVVSMNMEG	atttttaattctgaagttgtttcttctttgattagagttgtttctatgaatatggaaggt
NFAYCYFFS*VEATG*LRGS	aattttgcttattgctattttttttcttaagttgaagctactggttaattgagaggttct
FVAISVSTIRQCGVCRGGTC	tttgttgctatttctgtttctactattagacaatgcggtgtttgcagaggtggtacttgc
SNLDLHRSVLSRLGKYLDFP	tctaatttggatttgcatagatctgttttgtctagattgggtaaatatttggattttcca
RCISIRAYVTLFRNEYLCSN	agatgcatttctattagagcttatgttactttgtttagaaatgaatatttgtgctctaat
CFLMNLVAYFVFLRTLS*GD	tgctttttgatgaatttggttgcttattttgtttttttgagaactttgtcttaaggtgat
CFGCF*THSCALPECGIGWS	tgctttggttgcttttaaactcattcttgcgctttgccagaatgcggtattggttggtct
MILWPS*G*TLGWGLSHHFL	atgattttgtggccatcttaaggttaaactttgggttggggtttgtctcatcattttttg
VHFRYNIVTVSPQVIKFFST	gttcattttagatataatattgttactgtttctccacaagttattaaatttttttctact
KKRSFLGYFVSLAFYNCYQY	aaaaaaagatcttttttgggttattttgtttctttggctttttataattgctatcaatat
IKVQASQDP*TQYDLHLSLS	attaaagttcaagcttctcaagatccataaactcaatatgatttgcatttgtctttgtct
MQFLVVLCQCQFLNRVRGCA	atgcaatttttggttgttttgtgccaatgccaatttttgaatagagttagaggttgcgct
HSVFVMVCSSCMVG*LGGAY	cattctgtttttgttatggtttgctcttcttgcatggttggttaattgggtggtgcttat
AESSLLSLIVFNTNYFEAGQ	gctgaatcttctttgttgtctttgattgtttttaatactaattattttgaagctggtcaa
SNPKLFYIS*YINNLSTKQ*	tctaatccaaaattgttttatatttcttaatatattaataatttgtctactaaacaataa
SVKNYLCLMTTPFVFVLEM*	tctgttaaaaattatttgtgcttgatgactactccatttgtttttgttttggaaatgtaa
ELASSLIVFVDFSRACELNL	gaattggcttcttctttgattgtttttgttgatttttctagagcttgcgaattgaatttg
YVVNYYNRQSIGCFVWTWRR	tatgttgttaattattataatagacaatctattggttgctttgtttggacttggagaaga
IWLCVYNGM*VLKLACSMAW	atttggttgtgcgtttataatggtatgtaagttttgaaattggcttgctctatggcttgg
SIGVFNCNCHRNYEHRYRYM	tctattggtgtttttaattgcaattgccatagaaattatgaacatagatatagatatatg
HLSVFQLDLTREVANCKSWM	catttgtctgtttttcaattggatttgactagagaagttgctaattgcaaatcttggatg
SCPWLDSSLCFMNVGVLIYK	tcttgcccatggttggattcttctttgtgctttatgaatgttggtgttttgatttataaa
ISSYTCCFYSYHQSHVMPLG	atttcttcttatacttgctgcttttattcttatcatcaatctcatgttatgccattgggt
TFYLFSRGSSLEIWG*SN*W	actttttatttgttttctagaggttcttctttggaaatttggggttaatctaattaatgg
TFYVIYLEKNHYAG*CGRNA	actttttatgttatttatttggaaaaaaatcattatgctggttaatgcggtagaaatgct
TCLRACVHLVNYGVDMFSDK	acttgcttgagagcttgcgttcatttggttaattatggtgttgatatgttttctgataaa
EDTSKVKICFSVIVYSMLNR	gaagatacttctaaagttaaaatttgcttttctgttattgtttattctatgttgaataga
ELLEILFCSTIVERKNHRRP	gaattgttggaaattttgttttgctctactattgttgaaagaaaaaatcatagaagacca
YNTCECFSFLTCKWLNKMDG	tataatacttgcgaatgcttttcttttttgacttgcaaatggttgaataaaatggatggt
LLNRSALCWMCCTKDSWLLT	ttgttgaatagatctgctttgtgctggatgtgctgcactaaagattcttggttgttgact
LFMNCLILRMFTCAFHNSSE	ttgtttatgaattgcttgattttgagaatgtttacttgcgcttttcataattcttctgaa
SRLQLNWLQPRWY*RVQSRD	tctagattgcaattgaattggttgcaaccaagatggtattaaagagttcaatctagagat
TAEIVLRMLTFPASSVRS*L	actgctgaaattgttttgagaatgttgacttttccagcttcttctgttagatcttaattg
PS*HPIKYNNNVPNPDCNPL	ccatcttaacatccaattaaatataataataatgttccaaatccagattgcaatccattg
LFVGRGIAFVSFGPLALS*R	ttgtttgttggtagaggtattgcttttgtttcttttggtccattggctttgtcttaaaga
DRLMFRYSIRRIRFVSESSP	gatagattgatgtttagatattctattagaagaattagatttgtttctgaatcttctcca
CDWSCSDSVCFITLCKYDDC	tgcgattggtcttgctctgattctgtttgctttattactttgtgcaaatatgatgattgc
LFFQANKLLVIYNCRIYTTF	ttgttttttcaagctaataaattgttggttatttataattgcagaatttatactactttt
SSSHPSLIGNLDTRLNWMTM	tcttcttctcatccatctttgattggtaatttggatactagattgaattggatgactatg
CLVVYHSRKAW*AVYYVCVK	tgcttggttgtttatcattctagaaaagcttggtaagctgtttattatgtttgcgttaaa
LCQSYGCFVPYYLYDFHRVV	ttgtgccaatcttatggttgctttgttccatattatttgtatgattttcatagagttgtt
TSHAVFNTVINLVVFVDQHC	acttctcatgctgtttttaatactgttattaatttggttgtttttgttgatcaacattgc
AFYNCYSGNYFNYIFIYRCT	gctttttataattgctattctggtaattattttaattatatttttatttatagatgcact
VVARYYIQLFDRRDRN*NGG	gttgttgctagatattatattcaattgtttgatagaagagatagaaattaaaatggtggt
PGFFWHICFG*ILSSIERCS	ccaggttttttttggcatatttgctttggttaaattttgtcttctattgaaagatgctct
NYYLVCCCKREQRLCTVGIT	aattattatttggtttgctgctgcaaaagagaacaaagattgtgcactgttggtattact
VLSRLCLYVSVMSRDNKYGS	gttttgtctagattgtgcttgtatgtttctgttatgtctagagataataaatatggttct
TMNTLILCHFFWLDETISPM	actatgaatactttgattttgtgccattttttttggttggatgaaactatttctccaatg
SILIRLIISTINCCVNNVAF	tctattttgattagattgattatttctactattaattgctgcgttaataatgttgctttt
VSIFPFLTCLVVNLMLGGPV	gtttctatttttccatttttgacttgcttggttgttaatttgatgttgggtggtccagtt
VLVVNWFRS*NKLSFFSRSG	gttttggttgttaattggtttagatcttaaaataaattgtcttttttttctagatctggt
VAVTSSMFFRPNFNLNTVLS	gttgctgttacttcttctatgttttttagaccaaattttaatttgaatactgttttgtct
LSWSILDGFGGMRCCNINAL	ttgtcttggtctattttggatggttttggtggtatgagatgctgcaatattaatgctttg
YCDAYPGRKTEILVVQLF*L	tattgcgatgcttatccaggtagaaaaactgaaattttggttgttcaattgttttaattg
SLIRLCVAVTSTSNPGWPLL	tctttgattagattgtgcgttgctgttacttctacttctaatccaggttggccattgttg
SWKIFIRIMTDYSIQFAYSY	tcttggaaaatttttattagaattatgactgattattctattcaatttgcttattcttat
MYLFICVGSMVNQDVNEMMR	atgtatttgtttatttgcgttggttctatggttaatcaagatgttaatgaaatgatgaga
FGYNILYINQSTWLLNFCQV	tttggttataatattttgtatattaatcaatctacttggttgttgaatttttgccaagtt
AMMPLVLNQVVFDVAALTNR	gctatgatgccattggttttgaatcaagttgtttttgatgttgctgctttgactaataga
LDLMGDAGAVKYPYLNCFKS	ttggatttgatgggtgatgctggtgctgttaaatatccatatttgaattgctttaaatct
RSCGMTVGACSYVACVSYCT	agatcttgcggtatgactgttggtgcttgctcttatgttgcttgcgtttcttattgcact
ESIVRFKSSRSDKI*FSSNA	gaatctattgttagatttaaatcttctagatctgataaaatttaattttcttctaatgct
HIGYCQSVSTFSR*GLWTSG	catattggttattgccaatctgtttctactttttctagataaggtttgtggacttctggt
WCCWVMCV*NIRFQEVTFGE	tggtgctgctgggttatgtgcgtttaaaatattagatttcaagaagttacttttggtgaa
EAW*FSWFSKLHP*AFYAQR	gaagcttggtaattttcttggttttctaaattgcatccataagctttttatgctcaaaga
MIYVGVDISV*HSMRGKWDV	atgatttatgttggtgttgatatttctgtttaacattctatgagaggtaaatgggatgtt
IFRFSNFR*STANGCVRGSG	atttttagattttctaattttagataatctactgctaatggttgcgttagaggttctggt
F*GVNSSGVKWLWHDNARLY	ttttaaggtgttaattcttctggtgttaaatggttgtggcatgataatgctagattgtat
LHMFIRTSVYWVSMSLNTIW	ttgcatatgtttattagaacttctgtttattgggtttctatgtctttgaatactatttgg
ISWSASLDIDINCQCRGLWG	atttcttggtctgcttctttggatattgatattaattgccaatgcagaggtttgtggggt
NSVYGTIDYGPHCFVNEGNF	aattctgtttatggtactattgattatggtccacattgctttgttaatgaaggtaatttt
RCTGLRLRVLGAILIFIHYV	agatgcactggtttgagattgagagttttgggtgctattttgatttttattcattatgtt
LAGTYYGDWGYVTPGKCGAL	ttggctggtacttattatggtgattggggttatgttactccaggtaaatgcggtgctttg
VDSFRGHIESFPSLRTFIVS	gttgattcttttagaggtcatattgaatcttttccatctttgagaacttttattgtttct
YVMDMIYFYDGLVWSCLCWI	tatgttatggatatgatttatttttatgatggtttggtttggtcttgcttgtgctggatt
KLSGFKFEVTCDGHEFWGHP	aaattgtctggttttaaatttgaagttacttgcgatggtcatgaattttggggtcatcca
W*ILFPSVLGKSGLSLLRDV	tggtaaattttgtttccatctgttttgggtaaatctggtttgtctttgttgagagatgtt
PDLT*NNLCAEPRIEVRLIV	ccagatttgacttaaaataatttgtgcgctgaaccaagaattgaagttagattgattgtt
YDKLGLMIFRDA*RHLHSYP	tatgataaattgggtttgatgatttttagagatgcttaaagacatttgcattcttatcca
MFTNLQIWWDSMACYFWDVF	atgtttactaatttgcaaatttggtgggattctatggcttgctatttttgggatgttttt
LSMWSRHSMTPRFFLGLTPV	ttgtctatgtggtctagacattctatgactccaagattttttttgggtttgactccagtt
SDSWGTFGLACSSW*KNLLE	tctgattcttggggtacttttggtttggcttgctcttcttggtaaaaaaatttgttggaa
SMSCVVHRGSSASCWMFYRN	tctatgtcttgcgttgttcatagaggttcttctgcttcttgctggatgttttatagaaat
FGLKYRSDGVPCPDYLARKY	tttggtttgaaatatagatctgatggtgttccatgcccagattatttggctagaaaatat
MLVCRWNACSVVLSVSGLAR	atgttggtttgcagatggaatgcttgctctgttgttttgtctgtttctggtttggctaga
YEPRSNLCCIINTIKFPKTI	tatgaaccaagatctaatttgtgctgcattattaatactattaaatttccaaaaactatt
NVMFF*FWSGAEEGFRRSMG	aatgttatgtttttttaattttggtctggtgctgaagaaggttttagaagatctatgggt
NQWDPMFDRIPTMAALAGPG	aatcaatgggatccaatgtttgatagaattccaactatggctgctttggctggtccaggt
DN*SNWL*CR*FDFMELWRV	gataattaatctaattggttgtaatgcagataatttgattttatggaattgtggagagtt
CIYVYSLVWM*FSFYFLLDL	tgcatttatgtttattctttggtttggatgtaattttctttttattttttgttggatttg
SNSVCACCKCWLGLSLPYQG	tctaattctgtttgcgcttgctgcaaatgctggttgggtttgtctttgccatatcaaggt
KSFGVDYFFCVKLTSCGIQC	aaatcttttggtgttgattattttttttgcgttaaattgacttcttgcggtattcaatgc
IFGSWSSIMCLTKFKCSLGG	atttttggttcttggtcttctattatgtgcttgactaaatttaaatgctctttgggtggt
SKNSYSAHPKL*MGYFKLRH	tctaaaaattcttattctgctcatccaaaattgtaaatgggttattttaaattgagacat
V*VRLNF*RHGIVNCSLRSM	gtttaagttagattgaatttttaaagacatggtattgttaattgctctttgagatctatg
TWYPIAFKTGCEMLTERSM*	acttggtatccaattgcttttaaaactggttgcgaaatgttgactgaaagatctatgtaa
LN*VG*MLSHLRVRC*VYGA	ttgaattaagttggttaaatgttgtctcatttgagagttagatgctaagtttatggtgct
TFVITLNGHSCQVGTITPRN	acttttgttattactttgaatggtcattcttgccaagttggtactattactccaagaaat
FLLTKSRCLEVFA*FWSMSL	tttttgttgactaaatctagatgcttggaagtttttgcttaattttggtctatgtctttg
IVHQGLLIRPIDGVGRLTLS	attgttcatcaaggtttgttgattagaccaattgatggtgttggtagattgactttgtct
DSSYVSVHRFCNFGYLIFCF	gattcttcttatgtttctgttcatagattttgcaattttggttatttgattttttgcttt
IMIMYFCCDMGRLGP*RGVT	attatgattatgtatttttgctgcgatatgggtagattgggtccataaagaggtgttact
FWHIEMCENSTYHVSLSTGC	ttttggcatattgaaatgtgcgaaaattctacttatcatgtttctttgtctactggttgc
VYYTVVCGDDRRCIKMCKFC	gtttattatactgttgtttgcggtgatgatagaagatgcattaaaatgtgcaaattttgc
ILFWFRT*RTMNDWFYGHTK	attttgttttggtttagaacttaaagaactatgaatgattggttttatggtcatactaaa
ARYAVDTSITNECSLALYTS	gctagatatgctgttgatacttctattactaatgaatgctctttggctttgtatacttct
IFPFLDFRRFFLVYHVGPIS	atttttccatttttggattttagaagattttttttggtttatcatgttggtccaatttct
YSHGEVCCWSCVMWVKHFMR	tattctcatggtgaagtttgctgctggtcttgcgttatgtgggttaaacattttatgaga
CVRGVQGILQWSFGTLNMFV	tgcgttagaggtgttcaaggtattttgcaatggtcttttggtactttgaatatgtttgtt
PKCS*RHSGRSN*GLVCV*F	ccaaaatgctcttaaagacattctggtagatctaattaaggtttggtttgcgtttaattt
NTLTTFVIGGCCLRFEASYM	aatactttgactacttttgttattggtggttgctgcttgagatttgaagcttcttatatg
LMCVLTIL*YAICQATCRMA	ttgatgtgcgttttgactattttgtaatatgctatttgccaagctacttgcagaatggct
NNYATCNVHCMFMMI*LVQW	aataattatgctacttgcaatgttcattgcatgtttatgatgatttaattggttcaatgg
WDFRRAYIILMNRTFNLYPS	tgggattttagaagagcttatattattttgatgaatagaacttttaatttgtatccatct
WTLEVSSATMDS*SLPSST*	tggactttggaagtttcttctgctactatggattcttaatctttgccatcttctacttaa
*YMNQAV*GGGDWRGVLLCA	taatatatgaatcaagctgtttaaggtggtggtgattggagaggtgttttgttgtgcgct
TYFVVGDSLSVIFSGRNWGV	acttattttgttgttggtgattctttgtctgttattttttctggtagaaattggggtgtt
RSCATFIFVMS*RRQGTG*K	agatcttgcgctacttttatttttgttatgtcttaaagaagacaaggtactggttaaaaa
CNAWLSPFVHIECVYCVSWR	tgcaatgcttggttgtctccatttgttcatattgaatgcgtttattgcgtttcttggaga
VSDLKVAQNCANKVIKLRYR	gtttctgatttgaaagttgctcaaaattgcgctaataaagttattaaattgagatataga
RRYVCSWYSVDYFVYMFHGA	agaagatatgtttgctcttggtattctgttgattattttgtttatatgtttcatggtgct
STGCSYHFRMIHATVTTYFG	tctactggttgctcttatcattttagaatgattcatgctactgttactacttattttggt
EEWTVNCC**S*AGVT*SGT	gaagaatggactgttaattgctgctaataatcttaagctggtgttacttaatctggtact
VDQCPYRFKFRVSYMMVFYM	gttgatcaatgcccatatagatttaaatttagagtttcttatatgatggttttttatatg
IDLSTMTAGTCISYCVYCRI	attgatttgtctactatgactgctggtacttgcatttcttattgcgtttattgcagaatt
R*RHCWVRLVLVWKSLVHSV	agataaagacattgctgggttagattggttttggtttggaaatctttggttcattctgtt
SGYDFHVRMTCCIWH*GRFI	tctggttatgattttcatgttagaatgacttgctgcatttggcattaaggtagatttatt
LDKKVSVSAVRLTRRDASEE	ttggataaaaaagtttctgtttctgctgttagattgactagaagagatgcttctgaagaa
TGLWDVCQVLIRFRNVFWRN	actggtttgtgggatgtttgccaagttttgattagatttagaaatgttttttggagaaat
PEFICYCANSACDWSTYCIG	ccagaatttatttgctattgcgctaattctgcttgcgattggtctacttattgcattggt
CCISMDVLWRLSEQP*LAKN	tgctgcatttctatggatgttttgtggagattgtctgaacaaccataattggctaaaaat
DYGWKLMVKVDWFLNGHQ*S	gattatggttggaaattgatggttaaagttgattggtttttgaatggtcatcaataatct
VNI*HWCRYMCRGILNIASA	gttaatatttaacattggtgcagatatatgtgcagaggtattttgaatattgcttctgct
LIQVAFQLYATVQVTVKTDV	ttgattcaagttgcttttcaattgtatgctactgttcaagttactgttaaaactgatgtt
LLYTCFGVREVQMVTYRNAS	ttgttgtatacttgctttggtgttagagaagttcaaatggttacttatagaaatgcttct
CAVRWVGVS*RSYRQRVVGA	tgcgctgttagatgggttggtgtttcttaaagatcttatagacaaagagttgttggtgct
LALMFLYAALFHAAR*HRWM	ttggctttgatgtttttgtatgctgctttgtttcatgctgctagataacatagatggatg
IMMNNMAVIFR*HGGLSRNN	attatgatgaataatatggctgttatttttagataacatggtggtttgtctagaaataat
RVRLTRSSSCPNSVSFCGVA	agagttagattgactagatcttcttcttgcccaaattctgtttctttttgcggtgttgct
IILRSCMYCGSLAIIKGWMS	attattttgagatcttgcatgtattgcggttctttggctattattaaaggttggatgtct
NFNCAPFLVLYQQVGQAFSL	aattttaattgcgctccatttttggttttgtatcaacaagttggtcaagctttttctttg
LNVHCAGCCANWPLC*NSL*	ttgaatgttcattgcgctggttgctgcgctaattggccattgtgctaaaattctttgtaa
YQSFFVINLYNGLHTRGMRV	tatcaatctttttttgttattaatttgtataatggtttgcatactagaggtatgagagtt
TIMNYTGCYFGPVGPDRDLG	actattatgaattatactggttgctattttggtccagttggtccagatagagatttgggt
GLLN*VVKLPPYSCIWRCPS	ggtttgttgaattaagttgttaaattgccaccatattcttgcatttggagatgcccatct
GNMKCQVTLILMSTSDIREL	ggtaatatgaaatgccaagttactttgattttgatgtctacttctgatattagagaattg
TTLILRSWKWCHRTDYDMGL	actactttgattttgagatcttggaaatggtgccatagaactgattatgatatgggtttg
VTCCVTSEWVGFLDWWSDRQ	gttacttgctgcgttacttctgaatgggttggttttttggattggtggtctgatagacaa
YMTVSRVHISRVCCVYTLNV	tatatgactgtttctagagttcatatttctagagtttgctgcgtttatactttgaatgtt
MYSYFSRSMTHTNNGLSSLA	atgtattcttatttttctagatctatgactcatactaataatggtttgtcttctttggct
YRLDVVNGVLLCTWCTKEST	tatagattggatgttgttaatggtgttttgttgtgcacttggtgcactaaagaatctact
MNGVLFMCFIH*CRV**HKS	atgaatggtgttttgtttatgtgctttattcattaatgcagagtttaataacataaatct
CFCPMLLLYIVRP*SRHCIF	tgcttttgcccaatgttgttgttgtatattgttagaccataatctagacattgcattttt
RMSIWRFRMSLAQDGLGRFQ	agaatgtctatttggagatttagaatgtctttggctcaagatggtttgggtagatttcaa
SKMSYAYFLSLTMRCVADSM	tctaaaatgtcttatgcttattttttgtctttgactatgagatgcgttgctgattctatg
LCSVWEVFLYFF*NYYSLTI	ttgtgctctgtttgggaagtttttttgtattttttttaaaattattattctttgactatt
TVCSIMASFQYRDSRRQRSG	actgtttgctctattatggcttcttttcaatatagagattctagaagacaaagatctggt
SMRVYHSHLNWFH*L*VSN*	tctatgagagtttatcattctcatttgaattggtttcattaattgtaagtttctaattaa
VITSYVRRQCVKFCCGARCR	gttattacttcttatgttagaagacaatgcgttaaattttgctgcggtgctagatgcaga
KIIVHYIYRRIRLCDSNLKR	aaaattattgttcattatatttatagaagaattagattgtgcgattctaatttgaaaaga
NNTNIECSWWIYVWSRHNNR	aataatactaatattgaatgctcttggtggatttatgtttggtctagacataataataga
LVNKG*LKEFQYRLCNYWRS	ttggttaataaaggttaattgaaagaatttcaatatagattgtgcaattattggagatct
RGWLRFMEQNGTYSEYDVDL	agaggttggttgagatttatggaacaaaatggtacttattctgaatatgatgttgatttg
NCLLVLHFG*TREASLGLLR	aattgcttgttggttttgcattttggttaaactagagaagcttctttgggtttgttgaga
SRVQC*SYDYGENAAVQTYQ	tctagagttcaatgctaatcttatgattatggtgaaaatgctgctgttcaaacttatcaa
ISDATLGFGLIHVGMDVWGC	atttctgatgctactttgggttttggtttgattcatgttggtatggatgtttggggttgc
TPRN*FSVLRQCSLSNWLVG	actccaagaaattaattttctgttttgagacaatgctctttgtctaattggttggttggt
LGDAHALCGRLTVCRGGTGP	ttgggtgatgctcatgctttgtgcggtagattgactgtttgcagaggtggtactggtcca
RDSVIYCCMMMKGTCAWLYL	agagattctgttatttattgctgcatgatgatgaaaggtacttgcgcttggttgtatttg
DLNLQIIRMGFYLLFAYVRC	gatttgaatttgcaaattattagaatgggtttttatttgttgtttgcttatgttagatgc
AILGLYVYMGSWHKGVSGVI	gctattttgggtttgtatgtttatatgggttcttggcataaaggtgtttctggtgttatt
LYVVIIPSEAIHVTKSSHGI	ttgtatgttgttattattccatctgaagctattcatgttactaaatcttctcatggtatt
LFDSCSDSRMFNWMGPSNGQ	ttgtttgattcttgctctgattctagaatgtttaattggatgggtccatctaatggtcaa
KYRKSGSERTRARTGVCTVW	aaatatagaaaatctggttctgaaagaactagagctagaactggtgtttgcactgtttgg
DFMSSVFCQAVWVHAPRRVR	gattttatgtcttctgttttttgccaagctgtttgggttcatgctccaagaagagttaga
MNNDSAFIEYTGHQWIWGVR	atgaataatgattctgcttttattgaatatactggtcatcaatggatttggggtgttaga
WYFN*VRLSWMRWVLHKRSK	tggtattttaattaagttagattgtcttggatgagatgggttttgcataaaagatctaaa
SK*VTRHSHVQFCRSPVYTA	tctaaataagttactagacattctcatgttcaattttgcagatctccagtttatactgct
GSGNT*ARNAMASAVNRVCV	ggttctggtaatacttaagctagaaatgctatggcttctgctgttaatagagtttgcgtt
NVWQRPKGRHRIDFWSSKRS	aatgtttggcaaagaccaaaaggtagacatagaattgatttttggtcttctaaaagatct
PVCGVIALDSVTLCSSGMLL	ccagtttgcggtgttattgctttggattctgttactttgtgctcttctggtatgttgttg
GMNAAGEVWVRGWTSGCMVY	ggtatgaatgctgctggtgaagtttgggttagaggttggacttctggttgcatggtttat
IAGLTISSAISGSWDVVKPS	attgctggtttgactatttcttctgctatttctggttcttgggatgttgttaaaccatct
EFYFG*VLCRPRT*LIPGDR	gaattttattttggttaagttttgtgcagaccaagaacttaattgattccaggtgataga
NLFVNL*TARGLAEMANS*N	aatttgtttgttaatttgtaaactgctagaggtttggctgaaatggctaattcttaaaat
KFFFHGCFNFNQIRDRLRGK	aaatttttttttcatggttgctttaattttaatcaaattagagatagattgagaggtaaa
FQFNILNSVSGLCICYDSGH	tttcaatttaatattttgaattctgtttctggtttgtgcatttgctatgattctggtcat
AFDTILAEYLCYFLL*MHMS	gcttttgatactattttggctgaatatttgtgctattttttgttgtaaatgcatatgtct
CDSRSCFKVYASLAARSDQR	tgcgattctagatcttgctttaaagtttatgcttctttggctgctagatctgatcaaaga
YSALNSYSWYVTPFYILYWF	tattctgctttgaattcttattcttggtatgttactccattttatattttgtattggttt
IGRNSSKIFLFFCSCMRMFS	attggtagaaattcttctaaaatttttttgtttttttgctcttgcatgagaatgttttct
TLSAEGVRRLFTCACSYHEG	actttgtctgctgaaggtgttagaagattgtttacttgcgcttgctcttatcatgaaggt
AYMYSTILGSMPS*SEWNV*	gcttatatgtattctactattttgggttctatgccatcttaatctgaatggaatgtttaa
VRAGTIYRGVYHFCLFCMGE	gttagagctggtactatttatagaggtgtttatcatttttgcttgttttgcatgggtgaa
CIFTIFNYQTLIELSHYFSR	tgcatttttactatttttaattatcaaactttgattgaattgtctcattatttttctaga
VFASQ*ISCF*SNW*VCTGR	gtttttgcttctcaataaatttcttgcttttaatctaattggtaagtttgcactggtaga
WPFMNYVNENCSWYSS**GL	tggccatttatgaattatgttaatgaaaattgctcttggtattcttcttaataaggtttg
KQSLSMVWRKSDLALKVMVG	aaacaatctttgtctatggtttggagaaaatctgatttggctttgaaagttatggttggt
ND*VFTPRAKFVD*LWFKGN	aatgattaagtttttactccaagagctaaatttgttgattaattgtggtttaaaggtaat
PFVSVSVCTSLKGCSR*GAR	ccatttgtttctgtttctgtttgcacttctttgaaaggttgctctagataaggtgctaga
MWSHLVCCNRQPENLYG*FS	atgtggtctcatttggtttgctgcaatagacaaccagaaaatttgtatggttaattttct
SPCIVLVQKLCGLGCRFVSV	tctccatgcattgttttggttcaaaaattgtgcggtttgggttgcagatttgtttctgtt
HRHNVGLCCAGDWHLVELGS	catagacataatgttggtttgtgctgcgctggtgattggcatttggttgaattgggttct
FLTRIHFLCTCVRRNG*LSG	tttttgactagaattcattttttgtgcacttgcgttagaagaaatggttaattgtctggt
RIQCLCVDVLSVMLSVHA*E	agaattcaatgcttgtgcgttgatgttttgtctgttatgttgtctgttcatgcttaagaa
CFCIL*GEDRRIQH*PCYHP	tgcttttgcattttgtaaggtgaagatagaagaattcaacattaaccatgctatcatcca
FSLGVWSNPDWVRCSHWFIF	ttttctttgggtgtttggtctaatccagattgggttagatgctctcattggtttattttt
RDCTMYNTYFIWNIYPG*TE	agagattgcactatgtataatacttattttatttggaatatttatccaggttaaactgaa
PFTTSYPDVQLTMKFNSWRN	ccatttactacttcttatccagatgttcaattgactatgaaatttaattcttggagaaat
TWATVTMVWCLNVNSVDTGL	acttgggctactgttactatggtttggtgcttgaatgttaattctgttgatactggtttg
NVNMYIDFVLIDMNWQNCTQ	aatgttaatatgtatattgattttgttttgattgatatgaattggcaaaattgcactcaa
SSPSWFTYLVKQVALRSVTQ	tcttctccatcttggtttacttatttggttaaacaagttgctttgagatctgttactcaa
CKGLIFISSFANVVLN*TSL	tgcaaaggtttgatttttatttcttcttttgctaatgttgttttgaattaaacttctttg
QSQWFGIVFMLNIMRSRDFR	caatctcaatggtttggtattgtttttatgttgaatattatgagatctagagattttaga
LSLNLRYHQPVNWNSRDTCL	ttgtctttgaatttgagatatcatcaaccagttaattggaattctagagatacttgcttg
SVDVMTGLPTWSYLCDDETR	tctgttgatgttatgactggtttgccaacttggtcttatttgtgcgatgatgaaactaga
NYFCDIFNLSVNSILNYY*W	aattatttttgcgatatttttaatttgtctgttaattctattttgaattattattaatgg
VWRWGDLNSSGCCMWSRLNM	gtttggagatggggtgatttgaattcttctggttgctgcatgtggtctagattgaatatg
MKFRLTSSRQSDEAHFMWLT	atgaaatttagattgacttcttctagacaatctgatgaagctcattttatgtggttgact
FRACIVLYNTVHVVHFNISR	tttagagcttgcattgttttgtataatactgttcatgttgttcattttaatatttctaga
GCNACVTSTCIRVVCGNLKC	ggttgcaatgcttgcgttacttctacttgcattagagttgtttgcggtaatttgaaatgc
GIRVSLGVSFRECFNNSVSR	ggtattagagtttctttgggtgtttcttttagagaatgctttaataattctgtttctaga
GFSNFQEVVGILYCQFWVLL	ggtttttctaattttcaagaagttgttggtattttgtattgccaattttgggttttgttg
GLTLRRWINAFHRHVGNKGQ	ggtttgactttgagaagatggattaatgcttttcatagacatgttggtaataaaggtcaa
TVYELYVDLAVRRSAFAFLP	actgtttatgaattgtatgttgatttggctgttagaagatctgcttttgcttttttgcca
LSALHSVYLINAISFGFNQT	ttgtctgctttgcattctgtttatttgattaatgctatttcttttggttttaatcaaact
KRCRFVVIFKSGIVTLWKLF	aaaagatgcagatttgttgttatttttaaatctggtattgttactttgtggaaattgttt
LVDLGFMRRCSQSRLQDFCF	ttggttgatttgggttttatgagaagatgctctcaatctagattgcaagatttttgcttt
TLCNFKCVYTGSLKIFHRYM	actttgtgcaattttaaatgcgtttatactggttctttgaaaatttttcatagatatatg
NVYVSSRVYISK*FKRSNSI	aatgtttatgtttcttctagagtttatatttctaaataatttaaaagatctaattctatt
FFKFFWFSRRPISSFLGLCV	ttttttaaatttttttggttttctagaagaccaatttcttcttttttgggtttgtgcgtt
FFCNLSSILRWGN*TDQRLQ	tttttttgcaatttgtcttctattttgagatggggtaattaaactgatcaaagattgcaa
HHIMIATLSG*HF*RLCEIT	catcatattatgattgctactttgtctggttaacatttttaaagattgtgcgaaattact
THESATSYLISGFGIGFIWC	actcatgaatctgctacttcttatttgatttctggttttggtattggttttatttggtgc
T*AVFFVFLWLM*NRVTRFM	acttaagctgttttttttgtttttttgtggttgatgtaaaatagagttactagatttatg
KEVMFR*GFTWYFADQNGLN	aaagaagttatgtttagataaggttttacttggtattttgctgatcaaaatggtttgaat
VNYHFYKFYGPWRVWNRTRA	gttaattatcatttttataaattttatggtccatggagagtttggaatagaactagagct
NCYNQYRSSWRLTCCLF**W	aattgctataatcaatatagatcttcttggagattgacttgctgcttgttttaataatgg
GA*ILV*IWMC*VCIVAQNL	ggtgcttaaattttggtttaaatttggatgtgctaagtttgcattgttgctcaaaatttg
CFDFSCVFLKEMQYGGETGS	tgctttgatttttcttgcgtttttttgaaagaaatgcaatatggtggtgaaactggttct
YLKWTNVVKMGHSKSSTE*Q	tatttgaaatggactaatgttgttaaaatgggtcattctaaatcttctactgaataacaa
GRGSKLVCVR**PCRGVVKR	ggtagaggttctaaattggtttgcgttagataataaccatgcagaggtgttgttaaaaga
RNATIALCAGWVIYDSVFKG	agaaatgctactattgctttgtgcgctggttgggttatttatgattctgtttttaaaggt
SVLLISVEYVAYEFLSHSVR	tctgttttgttgatttctgttgaatatgttgcttatgaatttttgtctcattctgttaga
MVLNERFFYTSTTGVICVTC	atggttttgaatgaaagatttttttatacttctactactggtgttatttgcgttacttgc
QMVIHTVLGLKSLCVMFPSR	caaatggttattcatactgttttgggtttgaaatctttgtgcgttatgtttccatctaga
SDIYWNGGLMYWICSMSVFI	tctgatatttattggaatggtggtttgatgtattggatttgctctatgtctgtttttatt
VIKTHMWLGL*WSRNWMDGM	gttattaaaactcatatgtggttgggtttgtaatggtctagaaattggatggatggtatg
LRYWPVCLVQIAFDFTVTGV	ttgagatattggccagtttgcttggttcaaattgcttttgattttactgttactggtgtt
HRDNLWRWNFFCPNY*WVSS	catagagataatttgtggagatggaattttttttgcccaaattattaatgggtttcttct
TKNRVYQWMSLSGM*WYVLW	actaaaaatagagtttatcaatggatgtctttgtctggtatgtaatggtatgttttgtgg
AIWLCCQLLLM*Y*GWAALG	gctatttggttgtgctgccaattgttgttgatgtaatattaaggttgggctgctttgggt
ASMYIMFTTVNKILFIEISD	gcttctatgtatattatgtttactactgttaataaaattttgtttattgaaatttctgat
GSSAPKWVWNWFVPYGKRQG	ggttcttctgctccaaaatgggtttggaattggtttgttccatatggtaaaagacaaggt
WGCALCSYDACRLES*LYAE	tggggttgcgctttgtgctcttatgatgcttgcagattggaatcttaattgtatgctgaa
WSMSSVTYNSVCSCGSWCE*	tggtctatgtcttctgttacttataattctgtttgctcttgcggttcttggtgcgaataa
KSKNPIIVFTYRM*VE*GYR	aaatctaaaaatccaattattgtttttacttatagaatgtaagttgaataaggttataga
PHFQTFRDYVLCGISFSYCE	ccacattttcaaacttttagagattatgttttgtgcggtatttctttttcttattgcgaa
SMGKCRFRCVNIIFYWRWIH	tctatgggtaaatgcagatttagatgcgttaatattattttttattggagatggattcat
TMYCLHLNIMSCWSNSTKKT	actatgtattgcttgcatttgaatattatgtcttgctggtctaattctactaaaaaaact
YNAYLKENLILLYLCRSSRE	tataatgcttatttgaaagaaaatttgattttgttgtatttgtgcagatcttctagagaa
VPPVVSAP*HTTPMQASWLR	gttccaccagttgtttctgctccataacatactactccaatgcaagcttcttggttgaga
GLNGIDLKLSVAGFVVFLGR	ggtttgaatggtattgatttgaaattgtctgttgctggttttgttgtttttttgggtaga
RGKNVAWWVTSSTKSYSAK*	agaggtaaaaatgttgcttggtgggttacttcttctactaaatcttattctgctaaataa
TPSGCAFNHCVMGTGDFQYM	actccatctggttgcgcttttaatcattgcgttatgggtactggtgattttcaatatatg
YSLNDFGPVCGWVRGNSFAL	tattctttgaatgattttggtccagtttgcggttgggttagaggtaattcttttgctttg
NFMPNKYCNVELVFWGDLGI	aattttatgccaaataaatattgcaatgttgaattggttttttggggtgatttgggtatt
IFNLMFYFVVRNE*RSELVR	atttttaatttgatgttttattttgttgttagaaatgaataaagatctgaattggttaga
KWNCHLVLPLWIPGLVMMGR	aaatggaattgccatttggttttgccattgtggattccaggtttggttatgatgggtaga
SVARNSHYATLHKELQHVMY	tctgttgctagaaattctcattatgctactttgcataaagaattgcaacatgttatgtat
HALFGYISRVDNLYSSMVSH	catgctttgtttggttatatttctagagttgataatttgtattcttctatggtttctcat
RELYFSYDSLDYLGMRVWML	agagaattgtatttttcttatgattctttggattatttgggtatgagagtttggatgttg
VSRVTRLNKFISVVHDSCEV	gtttctagagttactagattgaataaatttatttctgttgttcatgattcttgcgaagtt
KVVVTIRTVCRKKVDVICID	aaagttgttgttactattagaactgtttgcagaaaaaaagttgatgttatttgcattgat
IEACSVSM*ARRVARRDRVW	attgaagcttgctctgtttctatgtaagctagaagagttgctagaagagatagagtttgg
HSIIRVSFLDMVCAGNSIVR	cattctattattagagtttcttttttggatatggtttgcgctggtaattctattgttaga
NYLI*GYRSGPVFFKFMIYS	aattatttgatttaaggttatagatctggtccagttttttttaaatttatgatttattct
RQLSSQREWECATPMRHRLA	agacaattgtcttctcaaagagaatgggaatgcgctactccaatgagacatagattggct
MLMAPSYEYT*QEKLSTRRR	atgttgatggctccatcttatgaatatacttaacaagaaaaattgtctactagaagaaga
CRAAC*ARSSCKLHRHKIDM	tgcagagctgcttgctaagctagatcttcttgcaaattgcatagacataaaattgatatg
TLLPLQMFTNHWALMPSSHR	actttgttgccattgcaaatgtttactaatcattgggctttgatgccatcttctcataga
DRMKDRHAVVLILVEFLAGR	gatagaatgaaagatagacatgctgttgttttgattttggttgaatttttggctggtaga
TVRWDVSLMFMRPMMYGEPK	actgttagatgggatgtttctttgatgtttatgagaccaatgatgtatggtgaaccaaaa
LNICSTVVRFSCWCCFIFIV	ttgaatatttgctctactgttgttagattttcttgctggtgctgctttatttttattgtt
ATIDCWFQEIIFTLCFFTKF	gctactattgattgctggtttcaagaaattatttttactttgtgcttttttactaaattt
VCGLGMGLMCG**ARIYRGP	gtttgcggtttgggtatgggtttgatgtgcggttaataagctagaatttatagaggtcca
LTLTGVHYQDLCGLFCSIYY	ttgactttgactggtgttcattatcaagatttgtgcggtttgttttgctctatttattat
KYCLFLIWARFST*CSFFES	aaatattgcttgtttttgatttgggctagattttctacttaatgctctttttttgaatct
AVYNNMPIATFITFIDYKI*	gctgtttataataatatgccaattgctacttttattacttttattgattataaaatttaa
TCKFMYRTINRNDFSMYDIC	acttgcaaatttatgtatagaactattaatagaaatgatttttctatgtatgatatttgc
RIMICVGLYVGSKICFSCVK	agaattatgatttgcgttggtttgtatgttggttctaaaatttgcttttcttgcgttaaa
DSTCWCIIIPTCFRQDVVLT	gattctacttgctggtgcattattattccaacttgctttagacaagatgttgttttgact
SNTRYLSTLSTCFVERY*SQ	tctaatactagatatttgtctactttgtctacttgctttgttgaaagatattaatctcaa
FHVVCMACDSIMVMDGF*VS	tttcatgttgtttgcatggcttgcgattctattatggttatggatggtttttaagtttct
SSLSWYSQRYVTFSCLCS*S	tcttctttgtcttggtattctcaaagatatgttactttttcttgcttgtgctcttaatct
WLSPRMEGIRIGCDD*LLAW	tggttgtctccaagaatggaaggtattagaattggttgcgatgattaattgttggcttgg
ERVNTGTTVYLWLETNVRFY	gaaagagttaatactggtactactgtttatttgtggttggaaactaatgttagattttat
VSKSRTRYVKRVLQHSFCWL	gtttctaaatctagaactagatatgttaaaagagttttgcaacattctttttgctggttg
QWGYVRNSIDLYRVSYYSI*	caatggggttatgttagaaattctattgatttgtatagagtttcttattattctatttaa
LLFSIRMNLHDGR*VRW*LW	ttgttgttttctattagaatgaatttgcatgatggtagataagttagatggtaattgtgg
CKNTIVLQSSVYGQHRQCEL	tgcaaaaatactattgttttgcaatcttctgtttatggtcaacatagacaatgcgaattg
SYARGCNRKKDWE*MALGRG	tcttatgctagaggttgcaatagaaaaaaagattgggaataaatggctttgggtagaggt
GSIVKRDIGSFTFLYSFTRS	ggttctattgttaaaagagatattggttcttttacttttttgtattcttttactagatct
CFYLSLPMVCTYFSY**NYV	tgcttttatttgtctttgccaatggtttgcacttatttttcttattaataaaattatgtt
CWLSCMCNCDSRRSRSELKW	tgctggttgtcttgcatgtgcaattgcgattctagaagatctagatctgaattgaaatgg
YLVRNVSNDRRTDIWTWMFR	tatttggttagaaatgtttctaatgatagaagaactgatatttggacttggatgtttaga
WCSSNCVIVISKSYIKNKLI	tggtgctcttctaattgcgttattgttatttctaaatcttatattaaaaataaattgatt
LTSLILYSSKLESEDQYRSS	ttgacttctttgattttgtattcttctaaattggaatctgaagatcaatatagatcttct
LCMIWIGCGHVGVCRTGSLL	ttgtgcatgatttggattggttgcggtcatgttggtgtttgcagaactggttctttgttg
YYFFQYLSVTVNITTFCKAH	tattatttttttcaatatttgtctgttactgttaatattactactttttgcaaagctcat
VFKYWVVLGCSYMIT*PHT*	gtttttaaatattgggttgttttgggttgctcttatatgattacttaaccacatacttaa
LICGWLHCYKGGLC*NCLGK	ttgatttgcggttggttgcattgctataaaggtggtttgtgctaaaattgcttgggtaaa
FNIGNVIRYNSINWICQTVL	tttaatattggtaatgttattagatataattctattaattggatttgccaaactgttttg
NDVGLETRVYYTILVYTSKI	aatgatgttggtttggaaactagagtttattatactattttggtttatacttctaaaatt
YY*SNTFF*IFRFDKKHHAF	tattattaatctaatacttttttttaaatttttagatttgataaaaaacatcatgctttt
LYLFTFIDMIACPCHGVINL	ttgtatttgtttacttttattgatatgattgcttgcccatgccatggtgttattaatttg
EPSKAAWVMTMRIISWVHCC	gaaccatctaaagctgcttgggttatgactatgagaattatttcttgggttcattgctgc
TITGWMSLCCTIVIFCV*FV	actattactggttggatgtctttgtgctgcactattgttattttttgcgtttaatttgtt
AIRVMERMCNG*PM*VRSVI	gctattagagttatggaaagaatgtgcaatggttaaccaatgtaagttagatctgttatt
ALSSKNYIQRVWFCVFYSED	gctttgtcttctaaaaattatattcaaagagtttggttttgcgttttttattctgaagat
DYWRVSNSVCSLYSAYCQ*F	gattattggagagtttctaattctgtttgctctttgtattctgcttattgccaataattt
TTKLSFLLFVEKVCEDFEYR	actactaaattgtcttttttgttgtttgttgaaaaagtttgcgaagattttgaatataga
CNMKVMFLLSCGNNGRAENI	tgcaatatgaaagttatgtttttgttgtcttgcggtaataatggtagagctgaaaatatt
SLSFYYIKE*S*AIIFGYS*	tctttgtctttttattatattaaagaataatcttaagctattatttttggttattcttaa
PSIVWSVFFVVGNMRNTRCL	ccatctattgtttggtctgttttttttgttgttggtaatatgagaaatactagatgcttg
RRWDTTLTLCSVLTYMVCDY	agaagatgggatactactttgactttgtgctctgttttgacttatatggtttgcgattat
RFEMFPYTVMLSSAVSRYNW	agatttgaaatgtttccatatactgttatgttgtcttctgctgtttctagatataattgg
LFLGVSNACHSWCFVLNSLR	ttgtttttgggtgtttctaatgcttgccattcttggtgctttgttttgaattctttgaga
YNFNVFMSLLLSDAVSHFCF	tataattttaatgtttttatgtctttgttgttgtctgatgctgtttctcatttttgcttt
SMSLVLLYGISLSCCDMSLR	tctatgtctttggttttgttgtatggtatttctttgtcttgctgcgatatgtctttgaga
FNLMTIKGWNN*ERL*CHGY	tttaatttgatgactattaaaggttggaataattaagaaagattgtaatgccatggttat
VQIFLYRHTLYSTCMTYVLD	gttcaaatttttttgtatagacatactttgtattctacttgcatgacttatgttttggat
RYVLSGEVLSFEGPTRTVWE	agatatgttttgtctggtgaagttttgtcttttgaaggtccaactagaactgtttgggaa
FNFSCNMFYRINPALDNGYV	tttaatttttcttgcaatatgttttatagaattaatccagctttggataatggttatgtt
HYQYFILSFYCAS*AFDDWT	cattatcaatattttattttgtctttttattgcgcttcttaagcttttgatgattggact
FCSVYMRSF*FCGNGYMWDM	ttttgctctgtttatatgagatctttttaattttgcggtaatggttatatgtgggatatg
MSYVVGKQSSVISVWEFNFL	atgtcttatgttgttggtaaacaatcttctgttatttctgtttgggaatttaattttttg
VHSNNNVWLYIGFNIFSWDI	gttcattctaataataatgtttggttgtatattggttttaatattttttcttgggatatt
VWNMIVTLGDNREMPCHPGT	gtttggaatatgattgttactttgggtgataatagagaaatgccatgccatccaggtact
FYVTMTGPSRNEFGMNLLYM	ttttatgttactatgactggtccatctagaaatgaatttggtatgaatttgttgtatatg
FVMVVSAFMSFRE*IFNDPT	tttgttatggttgtttctgcttttatgtcttttagagaataaatttttaatgatccaact
NVVWNSLTYSPCFMFSTEKI	aatgttgtttggaattctttgacttattctccatgctttatgttttctactgaaaaaatt
RISFSSHFV*WRN*IFFTMF	agaatttctttttcttctcattttgtttaatggagaaattaaattttttttactatgttt
VTYYNNFACSCGSRNGRYVW	gttacttattataataattttgcttgctcttgcggttctagaaatggtagatatgtttgg
ISLLCYNLVVQGPFYLVVLF	atttctttgttgtgctataatttggttgttcaaggtccattttatttggttgttttgttt
TILICKSFTS*CILLEVV*S	actattttgatttgcaaatcttttacttcttaatgcattttgttggaagttgtttaatct
LLGLMLMIYNCVYDCQYQGM	ttgttgggtttgatgttgatgatttataattgcgtttatgattgccaatatcaaggtatg
CCCFSSYYVS*F*IPSGYRN	tgctgctgcttttcttcttattatgtttcttaattttaaattccatctggttatagaaat
YFNLLFTFPYLVGKRASTIR	tattttaatttgttgtttacttttccatatttggttggtaaaagagcttctactattaga
IQLFTNMPRVVYCNKYHV*S	attcaattgtttactaatatgccaagagttgtttattgcaataaatatcatgtttaatct
GECLRVHWNRWGY*W*TVGV	ggtgaatgcttgagagttcattggaatagatggggttattaatggtaaactgttggtgtt
VVLVYRGLRRTRSCSEDVQW	gttgttttggtttatagaggtttgagaagaactagatcttgctctgaagatgttcaatgg
LLFLLIFWLILLMDRFRTCS	ttgttgtttttgttgattttttggttgattttgttgatggatagatttagaacttgctct
SIGTCIVLYGAVVTLFI*VN	tctattggtacttgcattgttttgtatggtgctgttgttactttgtttatttaagttaat
GGIIDWNVRNYTQLISNHFY	ggtggtattattgattggaatgttagaaattatactcaattgatttctaatcatttttat
LDLIQYLILYEGKKINVFIL	ttggatttgattcaatatttgattttgtatgaaggtaaaaaaattaatgtttttattttg
QVSSILCFCIDSSRGET*EY	caagtttcttctattttgtgcttttgcattgattcttctagaggtgaaacttaagaatat
HVRNTYHYWHIMTKGNESL*	catgttagaaatacttatcattattggcatattatgactaaaggtaatgaatctttgtaa
KVWSDVFVAVFISSLCVNSR	aaagtttggtctgatgtttttgttgctgtttttatttcttctttgtgcgttaattctaga
FFYDFGLFCFINT*F*CCVY	tttttttatgattttggtttgttttgctttattaatacttaattttaatgctgcgtttat
YILSFSL*LLSFLLNYLLTI	tatattttgtctttttctttgtaattgttgtcttttttgttgaattatttgttgactatt
IPVYQVYQNMVDYWGIR*LA	attccagtttatcaagtttatcaaaatatggttgattattggggtattagataattggct
CEYVNYMVLYASCICMESDY	tgcgaatatgttaattatatggttttgtatgcttcttgcatttgcatggaatctgattat
QLVIITSLCNRPTNNFFYPS	caattggttattattacttctttgtgcaatagaccaactaataattttttttatccatct
LDKYLISCSPACYCDNMICF	ttggataaatatttgatttcttgctctccagcttgctattgcgataatatgatttgcttt
TTISLFGFFVILYCESSSVK	actactatttctttgtttggtttttttgttattttgtattgcgaatcttcttctgttaaa
SYYCFFVSMPVYMLGHYDHE	tcttattattgcttttttgtttctatgccagtttatatgttgggtcattatgatcatgaa
FYSGMLSSSIMCSICSIDFG	ttttattctggtatgttgtcttcttctattatgtgctctatttgctctattgattttggt
TCLYTYITLFIIRLWDHIPK	acttgcttgtatacttatattactttgtttattattagattgtgggatcatattccaaaa
TFCNSSSILGYYSGCVPLLR	actttttgcaattcttcttctattttgggttattattctggttgcgttccattgttgaga
YGNILVPCSGTSVDKYWYMI	tatggtaatattttggttccatgctctggtacttctgttgataaatattggtatatgatt
CMYYRYFSLMCAFNLKRNRV	tgcatgtattatagatatttttctttgatgtgcgcttttaatttgaaaagaaatagagtt
FATKQLVLLMCYMLSLKYVI	tttgctactaaacaattggttttgttgatgtgctatatgttgtctttgaaatatgttatt
SHKL*LNDVGR*RFSLWSSM	tctcataaattgtaattgaatgatgttggtagataaagattttctttgtggtcttctatg
FLLRQYDY*LT*AN*NNTCG	tttttgttgagacaatatgattattaattgacttaagctaattaaaataatacttgcggt
SRNDIWFLLNIWFRHWGAPT	tctagaaatgatatttggtttttgttgaatatttggtttagacattggggtgctccaact
FGCS*C*SCCIYYFLFVNPE	tttggttgctcttaatgctaatcttgctgcatttattattttttgtttgttaatccagaa
EELSQEGLTITNTCAAP*EF	gaagaattgtctcaagaaggtttgactattactaatacttgcgctgctccataagaattt
MWYLCFRFMFMYVMSSGVF*	atgtggtatttgtgctttagatttatgtttatgtatgttatgtcttctggtgttttttaa
CSSVMFPVIYSYIW*KC*SS	tgctcttctgttatgtttccagttatttattcttatatttggtaaaaatgctaatcttct
IEGIIYLDISSLQCIMRNCY	attgaaggtattatttatttggatatttcttctttgcaatgcattatgagaaattgctat
FLFFVLVHLVRLNYVCFDVQ	tttttgttttttgttttggttcatttggttagattgaattatgtttgctttgatgttcaa
TVHRECTLYLFSYYASKPPG	actgttcatagagaatgcactttgtatttgttttcttattatgcttctaaaccaccaggt
FVFYCSIIIFYDFRHGFFVP	tttgttttttattgctctattattattttttatgattttagacatggtttttttgttcca
