## Supplementary data 4 for "Massive experimental quantification of amyloid nucleation allows interpretable deep learning of protein aggregation"

aa_seq	dataset	seed_bh	fitness	sigma	val_fitness	val_sigma
KKRSFLGYFVSLAFYNCYQY	NNK1	1	2.72522270994329	0.0748638434210464	2.56072697881739	0.402980922452498
KLSGFKFEVTCDGHEFWGHP	NNK1	0	1.08547391319048	0.544261351192392	0.927997601905671	0.589025225652827
NYYLVCCCKREQRLCTVGIT	NNK1	1	6.83111892094154	0.0637185988157546	4.53084470730189	0.221707274958936
NFAYCYFFS*VEATG*LRGS	NNK1	1	7.74344220032454	0.0573591666307045	5.91198257147451	0.197381200762874
TMNTLILCHFFWLDETISPM	NNK1	1	8.78109412140674	0.048476653202262	5.19832979309806	0.201484336263675
TAEIVLRMLTFPASSVRS*L	NNK1	1	2.80232403519917	0.161118267789643	0.456370740433017	0.304034419199998
TSHAVFNTVINLVVFVDQHC	NNK1	1	8.11143042539065	0.0551152523340897	6.88517499239672	0.890983281120442
TCLRACVHLVNYGVDMFSDK	NNK1	1	1.8266107206474	0.32309729984737	0.819261748622881	0.396883394791687
TFYLFSRGSSLEIWG*SN*W	NNK1	1	5.71671055362621	0.0592824962435466	2.24754924617016	0.259754996219993
TFYVIYLEKNHYAG*CGRNA	NNK1	1	5.24929949281035	0.0930914718503427	4.6953192226209	0.213818281382205
SRLQLNWLQPRWY*RVQSRD	NNK1	1	4.27002801291999	0.0770442864069876	2.51629816882812	0.431144500551026
SMSCVVHRGSSASCWMFYRN	NNK1	0	0.783746059562587	0.366585620814903	0.698374667477737	0.434839550377811
SILIRLIISTINCCVNNVAF	NNK1	1	5.42985877028144	0.082733289379237	3.64949667039165	0.218839169686433
SLIRLCVAVTSTSNPGWPLL	NNK1	1	3.09061443223226	0.122090323997379	2.27675160535288	0.209324754299986
SDSWGTFGLACSSW*KNLLE	NNK1	0	0.859698819996426	0.755552620307473	1.99909628607683	0.241007195643342
SYTSRPYFTNIYVDYWFMVC	NNK1	1	6.21633407048671	0.0499538917900219	4.55614640650025	0.204330312505366
SYLFRSRRIRYFRFMHN*GA	NNK1	1	3.16581349428292	0.12482802929379	-2.36581558870584	1.76246048442513
SWKIFIRIMTDYSIQFAYSY	NNK1	1	1.8821547433147	0.0978214837345672	-4.60165407675984
SCPWLDSSLCFMNVGVLIYK	NNK1	1	3.37265925807153	0.0618425921018808	0.685184817787417	0.341979393915249
MNYFVMSHSNKLDASLCWRR	NNK1	1	1.5193960052673	0.245916131105665	1.00171508677778	0.4132654017063
MIYVGVDISV*HSMRGKWDV	NNK1	1	2.24025077357744	0.282839451615116	1.72543408228589	0.279237256128872
MILWPS*G*TLGWGLSHHFL	NNK1	1	1.64340389898915	0.162173164119811	0.84691464747705	0.394727927156304
MQFLVVLCQCQFLNRVRGCA	NNK1	1	1.50267876384658	0.347498667495807	2.24964041247738	0.427019923718013
MYLFICVGSMVNQDVNEMMR	NNK1	1	3.83939977426115	0.0841129854713435	1.64334861804103	0.520837635764878
MFTNLQIWWDSMACYFWDVF	NNK1	0	0.922666872234297	0.478800909613889	0.425205517743961	0.32691571071079
IKVQASQDP*TQYDLHLSLS	NNK1	1	9.25172777114333	0.0499164223525577	-1.66777732955985	1.03439087318945
ISWSASLDIDINCQCRGLWG	NNK1	1	3.34481943786988	0.101302122065047	2.63094249788786	0.211473166801407
ISSYTCCFYSYHQSHVMPLG	NNK1	1	5.84849066551955	0.0506275892345802	5.11580081017283	0.221656630436322
IWLCVYNGM*VLKLACSMAW	NNK1	1	4.97837730790174	0.122305693231849	2.75293211624289	0.22411208056247
IFNSEVVSSLIRVVSMNMEG	NNK1	1	0.654433902729826	0.214657587533879	1.39637011276756	0.235797889142075
IFRFSNFR*STANGCVRGSG	NNK1	1	5.82156121297815	0.0542527574074223	4.60004274750375	0.200269483179551
QNFWALGPIRRIYFVNVITN	NNK1	1	7.31518382937729	0.0602008830346952	5.01732547033828	0.223664916463573
HIGYCQSVSTFSR*GLWTSG	NNK1	1	10.2040966438428	0.0459527248770036	0.172800468692532	0.991908532683972
HYKDSITVFFIFHIPIQMMM	NNK1	1	4.25531578713754	0.0570934235079656	3.77227315715599	0.325952788182683
HSVFVMVCSSCMVG*LGGAY	NNK1	1	8.89227818866304	0.0682749380010703	3.79570879697619	0.212100984282498
HLSVFQLDLTREVANCKSWM	NNK1	1	3.16897605315759	0.108290586417357	2.63379813866492	0.313375650634135
PDLT*NNLCAEPRIEVRLIV	NNK1	0	0.734830164833996	0.397497848098469	-3.05575721270118	1.35749988493339
PGFFWHICFG*ILSSIERCS	NNK1	1	4.55494123883026	0.0820181067439852	1.73185742846777	0.866752094550647
PS*HPIKYNNNVPNPDCNPL	NNK1	1	2.01350747147715	0.529053142148083	-1.84626313454538	1.54628654296689
PMSRIKWILLSGLSKGLSYG	NNK1	1	2.40550738338012	0.170276609336156	2.96864468812057	0.261771550373298
RSCGMTVGACSYVACVSYCT	NNK1	1	6.02316030801724	0.0657005698502669	2.1728813397545	0.22387988270817
RCISIRAYVTLFRNEYLCSN	NNK1	1	4.85620202650391	0.103753027178304	3.51782533781051	0.307114175212143
LLNRSALCWMCCTKDSWLLT	NNK1	1	7.0734553625761	0.0612861951677166	4.4196161236371	0.20179403774048
LHMFIRTSVYWVSMSLNTIW	NNK1	1	2.13381563768318	0.592483611284243	0.23301533917884	0.465167560228996
LCQSYGCFVPYYLYDFHRVV	NNK1	1	6.52134624508575	0.0594245399751898	4.26058435050875	0.295880441617473
LFMNCLILRMFTCAFHNSSE	NNK1	1	6.38593406185599	0.0778273360037273	4.21347936704663	0.238434340496039
LFVGRGIAFVSFGPLALS*R	NNK1	1	3.82613464782856	0.0801557020954951	3.43992114793535	0.209480561087609
ELASSLIVFVDFSRACELNL	NNK1	1	4.94784185547761	0.118317217750945	3.16104553424111	0.211785566490957
ELLEILFCSTIVERKNHRRP	NNK1	1	2.1098994364504	0.111657957133271	1.47743486427465	0.425624106787683
EDTSKVKICFSVIVYSMLNR	NNK1	1	8.16112490806705	0.0452639862527617	-2.15455202652373	3.47819209542379
EAW*FSWFSKLHP*AFYAQR	NNK1	1	1.02299213421023	0.19568150846866	-3.43175765486451	3.7029800849578
ESIVRFKSSRSDKI*FSSNA	NNK1	1	2.86249910018641	0.074729888978082	2.71912812527943	0.399431662728776
DRLMFRYSIRRIRFVSESSP	NNK1	1	1.40600581771808	0.427483777625889	1.10100020986657	0.431556403496014
DLLFAVYYELEHGFERVAGR	NNK1	1	4.78232489414612	0.0807663454644116	0.991319718865929	0.94251132659501
AMMPLVLNQVVFDVAALTNR	NNK1	1	7.68028595739688	0.0540869074816538	5.29371353177884	0.201904826139754
AESSLLSLIVFNTNYFEAGQ	NNK1	1	6.75319889893309	0.0458220049682158	5.29526365069269	0.213102044264689
AFYNCYSGNYFNYIFIYRCT	NNK1	1	7.28330864922202	0.0532948556214512	6.81821292814918	0.409689361458678
GRVLYKSCALNNFSIMQVLC	NNK1	1	4.61264413183035	0.0996063187213664	2.53155577717576	0.219201286413724
VAVTSSMFFRPNFNLNTVLS	NNK1	1	3.68488587582981	0.0669845928857142	0.379222179211465	0.354287797841852
VSIFPFLTCLVVNLMLGGPV	NNK1	1	4.2596869992104	0.108374039211803	3.46427740690731	0.199160566470604
VQIFCVNSGFTCGCGLFSKG	NNK1	1	7.48495614818386	0.0467812711241529	5.80837094880822	0.261478213982881
VHFRYNIVTVSPQVIKFFST	NNK1	1	5.3603016461508	0.070757013857914	4.07661703380868	0.625721447231944
VLVVNWFRS*NKLSFFSRSG	NNK1	1	9.48888253724905	0.0454501566629764	6.71717754473032	0.222523531133898
VVARYYIQLFDRRDRN*NGG	NNK1	1	6.67836093919244	0.0654514807805274	5.49163166348429	0.216641498314362
VLSRLCLYVSVMSRDNKYGS	NNK1	1	2.37991004287607	0.455307799065502	2.79865426764788	0.681854799952665
VFFGLTICFFVAHHCQERGS	NNK1	1	2.54493619787039	0.208902840223649	2.60111652263157	0.293257585166598
YNTCECFSFLTCKWLNKMDG	NNK1	1	2.78989722697752	0.156842040411078	2.73136479138082	0.223372900891891
YSNLIDGS*AVELQMNNLRH	NNK1	1	7.37774299203487	0.0467922478540341	0.972360930004637	0.920891573276996
YDKLGLMIFRDA*RHLHSYP	NNK1	0	1.13649794536785	0.462858592490529	1.35551153965924	1.00936955413252
YVVNYYNRQSIGCFVWTWRR	NNK1	1	8.16943742552661	0.0501499068206205	5.97967537682751	0.203681875965212
YCDAYPGRKTEILVVQLF*L	NNK1	1	5.5966499271826	0.0635963838146665	3.60773527850709	0.203784349130017
SNPKLFYIS*YINNLSTKQ*	NNK1	1	3.42259728508512	0.135086701537789	2.67078971154012	0.959957346480991
SNLDLHRSVLSRLGKYLDFP	NNK1	1	5.34674208921216	0.0806990486240198	-4.00525300746018	9.57642001352796
SSSHPSLIGNLDTRLNWMTM	NNK1	1	1.52509680461971	0.321441272320817	1.49889367066175	0.429750652917643
SIGVFNCNCHRNYEHRYRYM	NNK1	1	1.21965935176836	0.146450752034311	3.67007396275117	0.36742531980221
SVKNYLCLMTTPFVFVLEM*	NNK1	1	5.41720692405467	0.0494958814888809	3.49864134678716	0.412363513801405
W*ILFPSVLGKSGLSLLRDV	NNK1	0	0.986316487704586	0.693047653700852	0.391821348811296	0.427373156353623
WCCWVMCV*NIRFQEVTFGE	NNK1	1	6.72647667263859	0.0605508026805046	4.40958013248127	0.205818235115799
CPVCNTESTCRYPRVGKWDT	NNK1	1	3.01016278829504	0.169127932621717	-1.31090956482452	0.815590308817426
CLVVYHSRKAW*AVYYVCVK	NNK1	1	2.64433149460198	0.159949360796244	1.99966184273243	0.29476712884352
CDWSCSDSVCFITLCKYDDC	NNK1	1	6.92109057838737	0.0469807347035013	5.33584991701125	0.199471535511581
CFGCF*THSCALPECGIGWS	NNK1	1	2.23377783787889	0.166107214285097	1.67157646138595	0.322587780437938
CFCFFIVSPMMF*LCFC*II	NNK1	1	3.89429718580673	0.0556497145533001	4.39258885858327	0.209785392620047
CFLMNLVAYFVFLRTLS*GD	NNK1	1	1.48719726192158	0.560202687920429	2.85049065005375	0.216228118517534
LSMWSRHSMTPRFFLGLTPV	NNK1	0	0.766157204273696	0.688688267786663	1.10926848264714	0.903789578867995
LSWSILDGFGGMRCCNINAL	NNK1	1	7.15495483110164	0.0583683758494601	5.19912111672885	0.204520425747476
LDLMGDAGAVKYPYLNCFKS	NNK1	1	7.71806212695604	0.0558792571990158	0.704546313405901	0.30816943766179
LFFQANKLLVIYNCRIYTTF	NNK1	1	6.31470432418365	0.0698383062916551	5.09374656290629	0.419685468359816
FLRGCSNNDVDAASVWMMGF	NNK1	1	2.25573735064881	0.164978768251566	1.36320629902756	0.873509608653168
FGLKYRSDGVPCPDYLARKY	NNK1	0	0.701509874494747	0.512772865274573	-1.51211663950282	1.70526322069635
FGPCMRFDCCNRGST*CLFT	NNK1	1	4.71775129526246	0.0815401834051042	3.31921179014294	0.201185319795593
FGYNILYINQSTWLLNFCQV	NNK1	1	6.55952005082139	0.0487312068873941	5.40059946459739	0.299559805268308
FVAISVSTIRQCGVCRGGTC	NNK1	1	4.29526779793514	0.117951787346195	3.98927710980368	0.207453363025413
FVTDMAYNMMESGLHT*ICQ	NNK1	1	6.44024661297734	0.044455164795111	0.156775843853055	0.777885002245127
F*GVNSSGVKWLWHDNARLY	NNK1	1	4.24739669149232	0.144270295638213	-0.555201471733859	1.09164078965453
NSVYGTIDYGPHCFVNEGNF	NNK1	0			2.40633982585308	0.431799274638122
RCTGLRLRVLGAILIFIHYV	NNK1	0			1.70487770585044	0.391856812430625
LAGTYYGDWGYVTPGKCGAL	NNK1	0			2.79067027886025	0.246310007964322
VDSFRGHIESFPSLRTFIVS	NNK1	0			2.42710487602115	0.883855108213891
YVMDMIYFYDGLVWSCLCWI	NNK1	0			-1.60882116075041	1.05198634522772
KSFGVDYFFCVKLTSCGIQC	NNK2	1	3.25008708175125	0.117141000022384	1.67559225488956	0.895672673355238
KIIVHYIYRRIRLCDSNLKR	NNK2	1	8.39766104173276	0.0464533937422911	-3.38286950681894	9.57728133288383
KYRKSGSERTRARTGVCTVW	NNK2	0	0.584836069302636	0.659737343131174	-0.484107645330833	0.998284876510571
NNTNIECSWWIYVWSRHNNR	NNK2	1	5.9915126621062	0.0608195859394311	5.76954976697531	0.220126122390314
NNYATCNVHCMFMMI*LVQW	NNK2	1	10.1798640828134	0.0502565028044112	5.96288340418093	0.202678657438012
NTLTTFVIGGCCLRFEASYM	NNK2	1	10.5221674540179	0.0773010048024638	6.259982034335	0.202316475119076
NQWDPMFDRIPTMAALAGPG	NNK2	1	3.39988146277958	0.103951511668316	-1.49854832861798	1.28657878355415
NVWQRPKGRHRIDFWSSKRS	NNK2	0	0.876059228438836	0.740792806322941	0.322774373048643	0.438943575093747
NVMFF*FWSGAEEGFRRSMG	NNK2	1	1.27952091253084	0.131583679457795	1.78405241055121	0.260088995692481
NCLLVLHFG*TREASLGLLR	NNK2	1	6.91235887779615	0.0734617702313375	3.5595521323182	0.215457680337023
NFNCAPFLVLYQQVGQAFSL	NNK2	1	6.5780756929781	0.0600343178432334	4.12211482734625	0.207356637437809
TTLILRSWKWCHRTDYDMGL	NNK2	1	2.62785999000004	0.201440308097508	0.674704552173191	0.315809697157345
TIMNYTGCYFGPVGPDRDLG	NNK2	1	6.82415943997567	0.0416972681954668	3.91086869574952	0.200748433485177
TPRN*FSVLRQCSLSNWLVG	NNK2	1	2.30692372352224	0.176355016368648	3.08162535455978	0.225559085665459
TVCSIMASFQYRDSRRQRSG	NNK2	1	4.02124937487154	0.078252099363394	0.798818689021819	0.334986024329895
TFVITLNGHSCQVGTITPRN	NNK2	1	8.01215369857649	0.040288237490504	2.90664676811814	0.225889750075304
TGLWDVCQVLIRFRNVFWRN	NNK2	1	3.05628944616545	0.0793361322768714	-0.521109519976337	1.11624064192081
TYFVVGDSLSVIFSGRNWGV	NNK2	1	5.40820925115166	0.0434830204417439	3.42879087240276	0.247982133550855
TWYPIAFKTGCEMLTERSM*	NNK2	1	6.43518304064752	0.0350398090425458	-1.52630415810243	0.847766842705098
SKNSYSAHPKL*MGYFKLRH	NNK2	1	4.83312893400527	0.0602485052957427	0.376851135178572	0.774677496871484
SNSVCACCKCWLGLSLPYQG	NNK2	1	7.78147547643629	0.0456854794220647	3.89192875215289	0.24648592866325
SRVQC*SYDYGENAAVQTYQ	NNK2	1	2.42990746031834	0.0839748175656613	-3.1447094331528	4.34914028914607
SGYDFHVRMTCCIWH*GRFI	NNK2	1	9.16573513946091	0.0396958273938713	6.60228407243464	0.218563415429456
MNNDSAFIEYTGHQWIWGVR	NNK2	0	0.269481204315635	0.263480901947249	1.08384060224711	0.286479816862603
MNGVLFMCFIH*CRV**HKS	NNK2	1	3.86051210311127	0.0853677717349121	0.896063565446815	1.29803527856881
MLVCRWNACSVVLSVSGLAR	NNK2	1	0.717519795307435	0.210626075599024	-2.24417880993739	0.867086967951592
MYSYFSRSMTHTNNGLSSLA	NNK2	1	4.37972260218899	0.0454295493396311	-2.13571582253033	1.14376916258828
ISDATLGFGLIHVGMDVWGC	NNK2	1	5.75637846759127	0.0614695238945703	-0.123085315848969	0.739401638582493
IMMNNMAVIFR*HGGLSRNN	NNK2	1	6.30304623817969	0.0832301435969191	4.27812892188168	0.276855716664763
IMIMYFCCDMGRLGP*RGVT	NNK2	1	8.45824086878044	0.0558374697587057	5.67515513753269	0.198742886482979
IILRSCMYCGSLAIIKGWMS	NNK2	1	2.91133320866344	0.124643987545792	1.73505795468093	0.246949153916421
IDLSTMTAGTCISYCVYCRI	NNK2	1	5.25239824316072	0.103081967306549	1.39983956304885	0.246167970250287
IAGLTISSAISGSWDVVKPS	NNK2	1	4.37451079264601	0.0523275801938286	0.0940146294215527	0.458346930617545
IVHQGLLIRPIDGVGRLTLS	NNK2	1	4.05192430046349	0.101337163256778	0.162943190497288	0.961905397172905
ILFWFRT*RTMNDWFYGHTK	NNK2	1	4.89987116857263	0.0425325575904376	3.07570708534989	0.266334990152713
IFPFLDFRRFFLVYHVGPIS	NNK2	1	2.40207308172874	0.238879950175994	-2.18384569208064	3.59826045661317
IFGSWSSIMCLTKFKCSLGG	NNK2	1	2.80011616030644	0.0812978548024321	1.4633843081616	0.210912132878439
PKCS*RHSGRSN*GLVCV*F	NNK2	1	2.99475984029884	0.0654364550032293	2.65873932992461	0.212181591901223
PEFICYCANSACDWSTYCIG	NNK2	1	7.35608891076541	0.0358571821542838	4.42294656405378	0.197441468137251
PVCGVIALDSVTLCSSGMLL	NNK2	0	0.333752851072635	0.391442972441409	1.08218377051263	0.333660403518241
RRYVCSWYSVDYFVYMFHGA	NNK2	1	3.41101091680409	0.0840813083718959	0.186626360509891	0.375705310493046
RVRLTRSSSCPNSVSFCGVA	NNK2	1	1.29310858429004	0.241370587393946	2.05226054490041	0.885812625193676
RSCATFIFVMS*RRQGTG*K	NNK2	1	4.98299719191879	0.0726549852383352	1.26348811931294	0.63419134627195
RMSIWRFRMSLAQDGLGRFQ	NNK2	1	5.56380919219985	0.0435737460491925	1.39329627610867	0.604879342422685
RGWLRFMEQNGTYSEYDVDL	NNK2	1	12.8208707643532	0.0216986890910328	2.96474490435946	0.204704322325108
R*RHCWVRLVLVWKSLVHSV	NNK2	1	1.74322179638374	0.365195883966856	0.409165895836505	0.308800237883007
LMCVLTIL*YAICQATCRMA	NNK2	1	1.25460564057794	0.318472597916873	0.661561865553454	0.30491663171373
LALMFLYAALFHAAR*HRWM	NNK2	1	7.13865736882854	0.0577826097624157	3.71381955355552	0.223899128789127
LGDAHALCGRLTVCRGGTGP	NNK2	1	3.57546410763129	0.0747792377103301	-2.48898907833362	2.9499164863201
LVNKG*LKEFQYRLCNYWRS	NNK2	1	3.14469567362821	0.0643126427696925	-4.56218136121976	6.79742485671983
LLYTCFGVREVQMVTYRNAS	NNK2	1	4.00189721628328	0.0632112037186083	2.02083441047727	0.22157902043448
EEWTVNCC**S*AGVT*SGT	NNK2	1	5.76576654737531	0.0458994420302142	2.03930694616121	0.222814229921314
EFYFG*VLCRPRT*LIPGDR	NNK2	0	0.598825564336636	0.801010086198708	1.14840338379327	0.485018665734541
DN*SNWL*CR*FDFMELWRV	NNK2	1	4.36244223147231	0.104270593919147	0.501534072873181	1.00002303240964
DYGWKLMVKVDWFLNGHQ*S	NNK2	1	4.38598237272679	0.0484687485873968	1.7263625221939	0.369895921527487
DSSYVSVHRFCNFGYLIFCF	NNK2	1	7.73380090935303	0.0639492027562404	5.13268245378011	0.310238683943245
DFMSSVFCQAVWVHAPRRVR	NNK2	0	0.599500741205736	0.739348249320757	2.72212782784482	0.854309666231338
ARYAVDTSITNECSLALYTS	NNK2	1	1.22979404147364	0.237801325328878	-1.77709759604023	1.1215312078248
GMNAAGEVWVRGWTSGCMVY	NNK2	0	0.224593485463735	0.500341115800589	-2.00108207088536	0.842331338281815
GSGNT*ARNAMASAVNRVCV	NNK2	0	0.443519679593436	0.564803368788571	0.348054815233405	0.281329105907934
GNMKCQVTLILMSTSDIREL	NNK2	1	7.03864185270004	0.0410144342220062	3.84775993995523	0.225009694615026
GLLN*VVKLPPYSCIWRCPS	NNK2	1	4.64656410693765	0.0564059239642626	0.446377111168741	0.285554542540477
VNI*HWCRYMCRGILNIASA	NNK2	1	3.07164210182686	0.095631027877892	0.0888253695170742	0.504790713531189
VTCCVTSEWVGFLDWWSDRQ	NNK2	1	10.1298449537447	0.0434078692846255	5.04243687091037	0.19663139587523
VSDLKVAQNCANKVIKLRYR	NNK2	1	5.0070138163075	0.0718119664632219
VITSYVRRQCVKFCCGARCR	NNK2	1	8.34709347002018	0.0536431773605013	3.39316811433716	0.232587998256362
VDQCPYRFKFRVSYMMVFYM	NNK2	1	5.66859227038832	0.0856610372751791	-1.98167827488252	2.99903727701682
V*VRLNF*RHGIVNCSLRSM	NNK2	1	2.63982656976544	0.134889924654923	2.41405846691863	0.732229920523222
VYYTVVCGDDRRCIKMCKFC	NNK2	1	5.32743252458328	0.0317538423250172	2.9486034459294	0.32285036042523
*YMNQAV*GGGDWRGVLLCA	NNK2	1	3.64276322103465	0.0735739026022811	-0.0132273955350399	0.440735553812072
YRLDVVNGVLLCTWCTKEST	NNK2	1	10.9061613352454	0.030000131684377	5.85399049128701	0.199498176250823
YMTVSRVHISRVCCVYTLNV	NNK2	1	5.43698252397942	0.064250105367499	2.72092341524611	0.235184562141111
YQSFFVINLYNGLHTRGMRV	NNK2	1	7.70078589849725	0.0545532409910985	5.959321057689	0.214986675328494
YEPRSNLCCIINTIKFPKTI	NNK2	1	6.16886869820061	0.0310003664978006	4.65054670503895	0.32537458989449
YSHGEVCCWSCVMWVKHFMR	NNK2	1	1.46463270338704	0.327152710671908	2.04013509494555	0.341195710913447
SKMSYAYFLSLTMRCVADSM	NNK2	1	3.34503483495331	0.0596523893251866	-1.39250450567144	1.18365610107135
SK*VTRHSHVQFCRSPVYTA	NNK2	0	0.162670168422636	0.276844357837424	0.126932275552414	6.8408523549212
SMRVYHSHLNWFH*L*VSN*	NNK2	1	6.63027805781625	0.0627014453697337	3.51697905123991	0.489377720529269
STGCSYHFRMIHATVTTYFG	NNK2	1	3.58597064233242	0.0532092175730699	-1.51725220255136	1.36628547917443
WTLEVSSATMDS*SLPSST*	NNK2	1	0.762786198819736	0.270037141387272	1.36207602171307	0.832008426741242
WDFRRAYIILMNRTFNLYPS	NNK2	1	6.93350705165795	0.0629729231986976	2.40727384997052	0.216624945328464
WYFN*VRLSWMRWVLHKRSK	NNK2	0	0.778329811597535	0.666313733981535	-1.17162658442489	0.634600114891148
CNAWLSPFVHIECVYCVSWR	NNK2	1	9.19982644170188	0.0573758212566264	5.2536406876307	0.203480030018853
CIYVYSLVWM*FSFYFLLDL	NNK2	1	2.41756730938144	0.204115068789523	4.04692423070805	0.20147591279441
CAVRWVGVS*RSYRQRVVGA	NNK2	1	1.12314210980814	0.227809780814195	1.48815563030127	0.233228989297988
CVRGVQGILQWSFGTLNMFV	NNK2	1	5.34189330164157	0.0907221418650435	2.19243542880709	0.24477008760711
CCISMDVLWRLSEQP*LAKN	NNK2	1	6.38481375356001	0.0504224245191903	1.83437850843556	0.286910648093765
CFCPMLLLYIVRP*SRHCIF	NNK2	1	7.48262637373333	0.0230951930141096	4.51596044672938	0.207645274392562
LNVHCAGCCANWPLC*NSL*	NNK2	1	9.04072738503634	0.026261237952324	5.2183319030063	0.239649208094518
LN*VG*MLSHLRVRC*VYGA	NNK2	1	4.7995652379439	0.0476258892769213	0.48254683146942	0.925097241066828
LIQVAFQLYATVQVTVKTDV	NNK2	1	2.08921198461304	0.262511482322195	1.06392584383786	0.361154730580432
LDKKVSVSAVRLTRRDASEE	NNK2	1	2.24587929042874	0.0979818721733795	0.930498018072226	0.357213409863915
LCSVWEVFLYFF*NYYSLTI	NNK2	1	1.83969661408184	0.107461582151853	2.08478717159857	0.376696608611713
FLLTKSRCLEVFA*FWSMSL	NNK2	1	4.68494068464681	0.0651414652681474	-1.18114303137254	0.79906714446607
FWHIEMCENSTYHVSLSTGC	NNK2	1	4.39372179067533	0.0404740292748754	-2.954149447815	4.8444374596338
RDSVIYCCMMMKGTCAWLYL	NNK2	0			1.66006730164505	0.260098059244207
DLNLQIIRMGFYLLFAYVRC	NNK2	0			-1.16612914690851	1.0525334852116
AILGLYVYMGSWHKGVSGVI	NNK2	0			-0.7049369167977	1.12549147751562
LYVVIIPSEAIHVTKSSHGI	NNK2	0			4.09718596064762	0.239882920197392
LFDSCSDSRMFNWMGPSNGQ	NNK2	0			-1.16797309224967	2.25631337695755
KSKNPIIVFTYRM*VE*GYR	NNK3	1	1.20114290101474	0.144979344866371	0.982272166324502	0.468401782222296
KQSLSMVWRKSDLALKVMVG	NNK3	1	0.90393437161339	0.151493428783363	-0.255936656139	0.361362678570698
KRCRFVVIFKSGIVTLWKLF	NNK3	1	0.568151756296565	0.418330872855316	1.46192468600937	0.286060950685551
KEVMFR*GFTWYFADQNGLN	NNK3	1	1.63709978609045	0.114525503003523	-1.05157300494283	0.989884132215011
KVVVTIRTVCRKKVDVICID	NNK3	0	0.070776704311963	0.715690068379566	1.51365185003949	0.239580878551139
KFFFHGCFNFNQIRDRLRGK	NNK3	1	2.97530807827516	0.0693844289492853
ND*VFTPRAKFVD*LWFKGN	NNK3	1	0.470133123842255	0.401381505279311	-0.670948801202917	2.35094461887836
NVNMYIDFVLIDMNWQNCTQ	NNK3	1	3.05300812756743	0.0622160065058415	6.16837957316905	0.199187284562219
NVYVSSRVYISK*FKRSNSI	NNK3	1	2.87745442631644	0.0604038281870758	6.28851731188759	0.304260989043706
NYLI*GYRSGPVFFKFMIYS	NNK3	0	-0.205453916488675	1.12837473819095	-2.53581381649507	5.57352156107304
NYFCDIFNLSVNSILNYY*W	NNK3	1	0.680494060957126	0.191953497645857	2.9629251562172	0.340147331952976
NCYNQYRSSWRLTCCLF**W	NNK3	1	3.33867420876058	0.0639580659323248	6.61688522596049	0.200762399551613
NLFVNL*TARGLAEMANS*N	NNK3	1	1.12705738624533	0.150744383071104	3.04031402658667	1.02976930598754
NFMPNKYCNVELVFWGDLGI	NNK3	1	1.59480280622471	0.115644525274882	2.51840892844823	0.232962266938389
TLLPLQMFTNHWALMPSSHR	NNK3	0	0.124755861959786	0.898841049805055	-0.492407246137335	0.526600557992929
TLCNFKCVYTGSLKIFHRYM	NNK3	1	1.90698267599926	0.0941170772130033	4.1680155896133	0.862948927871654
TVRWDVSLMFMRPMMYGEPK	NNK3	0	-0.129643689333844	1.09680824517069	1.91255600083444	0.24363647338161
T*AVFFVFLWLM*NRVTRFM	NNK3	1	1.16135906330947	0.133222361642192	2.86531611163413	0.291925148717965
TKNRVYQWMSLSGM*WYVLW	NNK3	1	0.827863495067823	0.119019775145268	-2.71485726413415	1.60962171342258
TMYCLHLNIMSCWSNSTKKT	NNK3	1	2.5715405670184	0.0833393783572926	5.85883067866132	0.21900025055442
THESATSYLISGFGIGFIWC	NNK3	1	1.48669907368193	0.088827166770072	2.56883784550152	0.289491775970992
TPSGCAFNHCVMGTGDFQYM	NNK3	1	2.37533495828217	0.0728664637373962	0.74041976841345	0.433243107381746
TVYELYVDLAVRRSAFAFLP	NNK3	1	0.743601667904689	0.148441073751793	1.91144430705428	0.220198746166374
TWATVTMVWCLNVNSVDTGL	NNK3	1	2.26432536559686	0.0940481489860436	4.60651838756616	0.19764058791877
TLSAEGVRRLFTCACSYHEG	NNK3	1	0.531727462802959	0.470124128123435	2.52973887660475	0.258285979534723
RNATIALCAGWVIYDSVFKG	NNK3	1	2.26610097761782	0.0730595749240073	5.1021466836807	0.198842708526486
RIQCLCVDVLSVMLSVHA*E	NNK3	1	1.47666715995711	0.106678853371737	2.59095179035565	0.221366891715296
RQLSSQREWECATPMRHRLA	NNK3	0	0.144897552798497	0.513011811582943	-0.689477295507103	0.727224739446203
RGKNVAWWVTSSTKSYSAK*	NNK3	1	0.304496326368575	0.234307600657644	-2.03964202355925	2.1263805699045
SMGKCRFRCVNIIFYWRWIH	NNK3	1	1.24751519198539	0.135061335829966	-0.74219421331754	0.546826186334808
MKFRLTSSRQSDEAHFMWLT	NNK3	1	1.27593172360967	0.0846712599070154	0.602217697616117	0.422671860639784
MVLNERFFYTSTTGVICVTC	NNK3	1	1.73285563397056	0.0635251207748681	3.69679532943781	0.206949169490021
MWSHLVCCNRQPENLYG*FS	NNK3	1	1.31595416087754	0.16381499812865	3.48322826853887	0.239830570749969
MLMAPSYEYT*QEKLSTRRR	NNK3	0	-0.209136320750119	0.78056245202232	-2.44092334381685	2.95009385918298
IEACSVSM*ARRVARRDRVW	NNK3	0	0.0594234455136881	0.981739205658258	2.80203850334253	0.210114408221633
IGRNSSKIFLFFCSCMRMFS	NNK3	1	2.95283201273804	0.0765331249718766	5.95584790655211	0.211468914519605
IFNLMFYFVVRNE*RSELVR	NNK3	1	3.00554517109203	0.0705759585736236	6.67641720103721	0.204700674365397
QMVIHTVLGLKSLCVMFPSR	NNK3	1	1.04443448570721	0.087929929755793	2.78039047657063	0.211675332404
QSQWFGIVFMLNIMRSRDFR	NNK3	1	0.645450775952713	0.121057130239825	1.40200439945297	0.601584812047703
HRHNVGLCCAGDWHLVELGS	NNK3	1	2.06280074200206	0.0642724685957499	4.01533393034375	0.210736809984387
HRDNLWRWNFFCPNY*WVSS	NNK3	1	0.992870366254197	0.115666075429302	2.80912525181812	0.22102010509956
HHIMIATLSG*HF*RLCEIT	NNK3	1	0.711319038302242	0.11537612283128	-3.4150176462562	5.48101526929142
HSIIRVSFLDMVCAGNSIVR	NNK3	0	-0.504361127531691	1.94138418809408	1.40544062486658	0.324693067047543
PFTTSYPDVQLTMKFNSWRN	NNK3	1	1.56465517620897	0.128713579111739	2.80049577248209	0.427279104404679
PFVSVSVCTSLKGCSR*GAR	NNK3	1	1.79665502385771	0.102501361949428	1.64947946931011	0.887785704385886
PHFQTFRDYVLCGISFSYCE	NNK3	1	1.45855340338834	0.103889339453542	2.66665540213132	0.231581806192421
RDCTMYNTYFIWNIYPG*TE	NNK3	1	3.42328899325292	0.0704428653955508	7.56324947128892	0.2044021724339
LSLNLRYHQPVNWNSRDTCL	NNK3	1	1.30783790505785	0.123769440797372	0.316630222104879	0.814067225637249
LSALHSVYLINAISFGFNQT	NNK3	1	1.09402249803225	0.133813238769604	2.04681000955494	0.514000936546709
DRMKDRHAVVLILVEFLAGR	NNK3	0	0.411735282164524	0.566928007330781	3.11779357734681	0.852077461743459
AIWLCCQLLLM*Y*GWAALG	NNK3	1	2.62625503358414	0.06555601964408	4.69096723298254	0.20178248366564
AYMYSTILGSMPS*SEWNV*	NNK3	1	1.44418581522056	0.106085534971718	-1.80517154064676	1.14172779242996
AFDTILAEYLCYFLL*MHMS	NNK3	1	1.70411057849571	0.103975007380321	-0.319054966975453	0.97356500157138
ASMYIMFTTVNKILFIEISD	NNK3	1	1.69084380376124	0.0562903440098415	6.47589064012005	0.320421084065173
GLTLRRWINAFHRHVGNKGQ	NNK3	1	0.592435201692483	0.245344681351086	1.8283567651608	0.891822835537137
GLNGIDLKLSVAGFVVFLGR	NNK3	1	1.47532234261019	0.134594960239718	3.6069793351702	0.212012537563953
GSSAPKWVWNWFVPYGKRQG	NNK3	1	1.30313896622559	0.0891382606585733	2.04297905362503	0.237501773160134
GCNACVTSTCIRVVCGNLKC	NNK3	1	0.714861767069958	0.298576129517059	0.151949306391804	0.337294641025329
GRGSKLVCVR**PCRGVVKR	NNK3	1	2.63076744240183	0.0707711621669721	0.297134159853559	0.472595279386709
GIRVSLGVSFRECFNNSVSR	NNK3	1	2.42592601924729	0.0528901378475964	4.80513468681919	0.211297105702485
GA*ILV*IWMC*VCIVAQNL	NNK3	1	0.811512432486544	0.266989438834005	-3.58982003357433	3.98474528917745
GFSNFQEVVGILYCQFWVLL	NNK3	1	1.3352212675965	0.0754481898372148	2.99897636093281	0.222995433606403
VRAGTIYRGVYHFCLFCMGE	NNK3	1	0.827834742960923	0.149824222624911	2.02192683492589	0.243716738093166
VWRWGDLNSSGCCMWSRLNM	NNK3	1	1.99095253847055	0.102184843964057	3.72017944703458	0.262364638255098
VFASQ*ISCF*SNW*VCTGR	NNK3	1	1.29846951407492	0.134115576797817	0.650300214431269	0.403709202919057
VNYHFYKFYGPWRVWNRTRA	NNK3	1	1.9493692012657	0.0862493209116449	4.60358115950513	0.283247520628293
VIKTHMWLGL*WSRNWMDGM	NNK3	1	0.633446242399829	0.241312968143692	1.92400083321897	0.378534434991664
VPPVVSAP*HTTPMQASWLR	NNK3	1	1.05390424548693	0.120612885691231	-1.93147222730676	1.33922360627642
YNAYLKENLILLYLCRSSRE	NNK3	1	2.16875739065308	0.0630204114394684	4.34106273679489	0.211222632831079
YSLNDFGPVCGWVRGNSFAL	NNK3	1	0.618197196118503	0.189213883220832	0.218421626904231	0.832593754044905
YSALNSYSWYVTPFYILYWF	NNK3	1	2.55762646026034	0.0841691738686266	2.37221300618599	0.312123521760887
YLKWTNVVKMGHSKSSTE*Q	NNK3	1	1.29064530990995	0.10083313308159	2.89822817729774	0.263881993726369
SDIYWNGGLMYWICSMSVFI	NNK3	1	2.83965101311792	0.0775143373331137	5.35735736065751	0.199976228922482
SVLLISVEYVAYEFLSHSVR	NNK3	1	2.05235830834079	0.0970620639608305	0.522712095784044	0.310724440814009
SVDVMTGLPTWSYLCDDETR	NNK3	1	2.20140424044386	0.0599385641828272	-0.0382870754366538	0.726852689766777
SPCIVLVQKLCGLGCRFVSV	NNK3	1	1.68127813834312	0.107722526926512	3.56766842051598	0.337116454633976
SSPSWFTYLVKQVALRSVTQ	NNK3	1	1.55200568016136	0.100853374910562	0.124848555447058	0.814462886575088
WPFMNYVNENCSWYSS**GL	NNK3	1	1.08553649964829	0.135400503873958	0.0664087241357345	0.938845875281997
WGCALCSYDACRLES*LYAE	NNK3	1	2.52199244537205	0.0684663419848514	4.034011495887	0.198037782182156
WSMSSVTYNSVCSCGSWCE*	NNK3	1	1.8708506888063	0.090621340311893	4.43270338665455	0.213068629967844
CKGLIFISSFANVVLN*TSL	NNK3	1	1.5222551333608	0.117023609562317	2.86834042351968	0.242542968460817
CIFTIFNYQTLIELSHYFSR	NNK3	1	1.81617387081529	0.0672835562660747	6.18300643519964	0.684095506911891
CRAAC*ARSSCKLHRHKIDM	NNK3	0	0.0425461949574291	0.805887150316443	-1.53479504365785	1.05775915641606
CDSRSCFKVYASLAARSDQR	NNK3	1	2.11650394886473	0.0737743674438486	-2.25472879983644	3.47798335241334
CFDFSCVFLKEMQYGGETGS	NNK3	1	1.06712416330212	0.122257878119435	0.258588575842799	0.286557635693386
CFCIL*GEDRRIQH*PCYHP	NNK3	1	2.68416498927652	0.0855182460682362	5.40916259425745	0.200667463435021
LNICSTVVRFSCWCCFIFIV	NNK3	1	0.437543786171998	0.148453278182284	1.45264861354224	0.201774765390027
LRYWPVCLVQIAFDFTVTGV	NNK3	1	1.97304533475793	0.0621866183178195	3.60433013735543	0.203930204243362
LVDLGFMRRCSQSRLQDFCF	NNK3	1	0.832401601487966	0.243135552151418	-2.30449007753874	2.9984314157036
FRACIVLYNTVHVVHFNISR	NNK3	1	0.564527255528763	0.458238166407069	-0.547360552942567	2.09226101336466
FQFNILNSVSGLCICYDSGH	NNK3	1	3.40987157206401	0.0809343897435445	6.36018602516601	0.211269824169313
FSLGVWSNPDWVRCSHWFIF	NNK3	1	1.27832196125698	0.141865984338669	0.864741791178822	0.843582650066661
FLTRIHFLCTCVRRNG*LSG	NNK3	1	1.36974592697681	0.103605529409271	0.979689582348363	0.419966355702063
FFKFFWFSRRPISSFLGLCV	NNK3	1	0.707964922584745	0.149102443294223	1.04772759863166	0.441445933397465
FFCNLSSILRWGN*TDQRLQ	NNK3	1	0.572483083116739	0.181649010693198	0.00432355596670941	0.692890106135631
KWNCHLVLPLWIPGLVMMGR	NNK3	0			-0.44839383866797	0.779414296551351
SVARNSHYATLHKELQHVMY	NNK3	0
HALFGYISRVDNLYSSMVSH	NNK3	0			0.441907536243694	0.461865470538376
RELYFSYDSLDYLGMRVWML	NNK3	0			-0.477163431310048	0.428119711497876
VSRVTRLNKFISVVHDSCEV	NNK3	0			-0.758928655863017	1.18908514501975
KVWSDVFVAVFISSLCVNSR	NNK4	1	2.91494823885752	0.0808166077832022	5.51524986261354	0.202135033749389
KYCLFLIWARFST*CSFFES	NNK4	1	0.787755647029008	0.223803193694537	0.320849346423551	0.419584834610324
NDVGLETRVYYTILVYTSKI	NNK4	1	0.636582906408393	0.224813815558198	-0.109527629472183	1.98132485976741
NVVWNSLTYSPCFMFSTEKI	NNK4	1	2.26177379585295	0.0883010399541304	4.67108112548911	0.224661516327066
TITGWMSLCCTIVIFCV*FV	NNK4	1	1.86853699381406	0.0880595441295933	1.85768260108076	0.618978185147458
TTKLSFLLFVEKVCEDFEYR	NNK4	1	0.408120195735538	0.359119619172255	0.742645109359821	1.05700481351742
TTISLFGFFVILYCESSSVK	NNK4	1	1.7781530340145	0.101035675537414	2.12075261433623	0.293995833205114
TILICKSFTS*CILLEVV*S	NNK4	1	2.34931372118846	0.0778341927436858	3.92790978379711	0.897034195970713
TVHRECTLYLFSYYASKPPG	NNK4	0	0.278516214580154	0.539367298107145	0.676884457405527	0.638982517452379
TCKFMYRTINRNDFSMYDIC	NNK4	1	0.695342020268421	0.268902361752431	2.06331756165693	0.235563693292064
RIMICVGLYVGSKICFSCVK	NNK4	1	0.982426844525229	0.190249435687835	0.660661688578069	0.276487668327508
RRWDTTLTLCSVLTYMVCDY	NNK4	1	2.88337127075359	0.0728154324934481	4.50310556096877	0.198726076079239
SMSLVLLYGISLSCCDMSLR	NNK4	1	3.10940497238315	0.0778814227758416	5.72707675307672	0.200092553078453
SHKL*LNDVGR*RFSLWSSM	NNK4	0	0.319895617350808	0.397914445200142
SYYCFFVSMPVYMLGHYDHE	NNK4	1	2.71494992656473	0.0812114240022072	6.03641474060035	0.202688230634269
MSYVVGKQSSVISVWEFNFL	NNK4	1	2.45644872864319	0.0778343561934287	4.18303801153168	0.209344935959435
MWYLCFRFMFMYVMSSGVF*	NNK4	0	-0.32667620294219	1.21744427197508	-1.98126458674989	1.01744713261169
ISLLCYNLVVQGPFYLVVLF	NNK4	1	2.70102473178985	0.0713307809801252	5.71872169536698	0.201585154260828
IQLFTNMPRVVYCNKYHV*S	NNK4	1	1.8676581225372	0.0955883002886673	2.56744777296961	0.23762772625626
IPVYQVYQNMVDYWGIR*LA	NNK4	1	2.0171041932075	0.085348266838262	1.62828179089821	0.262242014371789
IEGIIYLDISSLQCIMRNCY	NNK4	0	0.25307568647513	0.487551451353055	2.23248470322319	0.259610671924786
QVSSILCFCIDSSRGET*EY	NNK4	1	1.57704780249441	0.104110849203353	2.40466447164763	0.236263419340342
QWGYVRNSIDLYRVSYYSI*	NNK4	1	0.523830328802428	0.418302240442739	0.0488790206949905	2.89550884004691
QLVIITSLCNRPTNNFFYPS	NNK4	1	2.87269548561934	0.0815718634204916	6.44546273516162	0.262559636490169
HVRNTYHYWHIMTKGNESL*	NNK4	1	2.45859972881961	0.0783168406877033	4.67480027432336	0.323560073783851
HYQYFILSFYCAS*AFDDWT	NNK4	1	2.64857542871252	0.0793212149684397
PSIVWSVFFVVGNMRNTRCL	NNK4	1	0.626814119045054	0.254074628974879	1.32912580845814	0.25416330658557
RYVLSGEVLSFEGPTRTVWE	NNK4	1	0.94908383133411	0.180078583283171	0.0523121798625748	0.423276020568116
RFEMFPYTVMLSSAVSRYNW	NNK4	1	0.469893099172886	0.312494742784133	0.225730385136943	0.764505094684453
RISFSSHFV*WRN*IFFTMF	NNK4	1	1.57909257121658	0.115268478861295	1.68420273313995	0.377540217763086
LTLTGVHYQDLCGLFCSIYY	NNK4	1	0.48847164121287	0.335777969673875	-0.67214448936832	0.925492254316262
LTSLILYSSKLESEDQYRSS	NNK4	1	1.34755499976675	0.137232314138336	1.99419791283335	0.881718326650146
LICGWLHCYKGGLC*NCLGK	NNK4	1	0.399663224939467	0.345113245455973	0.303043012227565	0.337574575512016
LDKYLISCSPACYCDNMICF	NNK4	1	2.2278589968854	0.0786963367484697	4.0247122697704	0.204213346751499
LLFSIRMNLHDGR*VRW*LW	NNK4	1	1.71384044864398	0.102205354149562	2.07552205934196	0.33814079420584
EPSKAAWVMTMRIISWVHCC	NNK4	1	0.528937274222452	0.504896497290312	-0.464173532410874	0.481692316848822
ERVNTGTTVYLWLETNVRFY	NNK4	1	2.2315737282624	0.0774150790814757	3.95606827513282	0.208678253046396
EELSQEGLTITNTCAAP*EF	NNK4	0	0.0813488936674219	0.811479611312353	-4.60165407675984	9.57597222881072
DSTCWCIIIPTCFRQDVVLT	NNK4	1	1.85981414682896	0.0752579175960719	4.82699924168365	0.199635383924921
DYWRVSNSVCSLYSAYCQ*F	NNK4	1	1.35678337456823	0.118687334649605	-0.169783003455198	0.627634245070181
ATIDCWFQEIIFTLCFFTKF	NNK4	1	1.44115700474039	0.127898033519809	1.47384064266344	0.461779649944527
AIRVMERMCNG*PM*VRSVI	NNK4	1	0.670858359220167	0.211315593943934	-0.642525874665943	0.829228583085083
ALSSKNYIQRVWFCVFYSED	NNK4	1	2.63630608878726	0.083309215156745	4.18371356621533	0.222494559052013
AVYNNMPIATFITFIDYKI*	NNK4	1	2.60527712052227	0.0843757727283601	6.08015446798354	0.238902693141181
GECLRVHWNRWGY*W*TVGV	NNK4	1	1.35816991837918	0.132079168552522	0.994278016035382	0.259375650042128
GSIVKRDIGSFTFLYSFTRS	NNK4	1	1.56656191981544	0.117328656525867	1.38497967550532	0.284799740114326
GGIIDWNVRNYTQLISNHFY	NNK4	1	2.52087261233364	0.0805781503295601	4.83166636439009	0.24070290424105
VSKSRTRYVKRVLQHSFCWL	NNK4	1	0.714899780601087	0.220385488820312	1.59881136492577	0.714922645655686
VVLVYRGLRRTRSCSEDVQW	NNK4	1	1.33952770913434	0.141574321476063	-0.48405403690788	0.573866382509233
VCGLGMGLMCG**ARIYRGP	NNK4	1	1.19730838751692	0.14906560029175	1.51189403857045	0.399163440384435
VFKYWVVLGCSYMIT*PHT*	NNK4	1	0.414409558403118	0.270705775328911	1.50576010700261	0.970151056924064
VTYYNNFACSCGSRNGRYVW	NNK4	1	3.05768010581602	0.0701326850859272	6.74632552983997	0.20103908631762
VQIFLYRHTLYSTCMTYVLD	NNK4	1	0.364709886154495	0.271069001300982	1.30281474668308	0.414593134122077
VHSNNNVWLYIGFNIFSWDI	NNK4	1	2.39982407512247	0.0752456126916013	5.39667072532958	0.228466574103129
VWNMIVTLGDNREMPCHPGT	NNK4	1	2.70989483737412	0.0830010940029684	4.38384040980811	0.200466221202466
YNFNVFMSLLLSDAVSHFCF	NNK4	1	1.97901017642416	0.0972299724202931	3.35166830961365	0.230331119967194
YILSFSL*LLSFLLNYLLTI	NNK4	1	2.6578035650287	0.0826767283951972	3.14194481836664	0.236232470409251
YY*SNTFF*IFRFDKKHHAF	NNK4	1	1.40776419175452	0.130974625688061	-2.14019280078797	6.80156277531197
YYFFQYLSVTVNITTFCKAH	NNK4	1	1.82844223538479	0.101019773135002	3.65533238063409	0.209218492913163
YLVRNVSNDRRTDIWTWMFR	NNK4	1	1.56468503820598	0.118900711252169	3.1363359948284	0.205004722083331
YFNLLFTFPYLVGKRASTIR	NNK4	1	1.87054770489647	0.0963788305259691	1.76929500439002	0.913369519132085
SIGTCIVLYGAVVTLFI*VN	NNK4	1	3.22790544765604	0.074118636030797	6.43638878827556	0.204903703649268
SYARGCNRKKDWE*MALGRG	NNK4	1	0.949333937466104	0.173373265513125	0.571821448345107	0.496406893116114
SSLSWYSQRYVTFSCLCS*S	NNK4	1	1.15549772534087	0.15638803807981	0.214895527876453	1.11249234113343
SLSFYYIKE*S*AIIFGYS*	NNK4	1	1.07152407145854	0.125532311688016	2.02373477103408	0.621566721044205
SNTRYLSTLSTCFVERY*SQ	NNK4	1	1.03203370255821	0.173728674866741	-0.92286483660098	0.49839701056376
SRNDIWFLLNIWFRHWGAPT	NNK4	0	0.158693678948089	0.491021660079538	2.59429705609603	0.868318207474836
WCSSNCVIVISKSYIKNKLI	NNK4	1	1.41598115385214	0.114964143894687	2.47915619989549	0.693867133909993
WLSPRMEGIRIGCDD*LLAW	NNK4	1	0.620114229322658	0.285797355542559	0.26137908942904	0.429366288323541
CKNTIVLQSSVYGQHRQCEL	NNK4	1	1.13387908808909	0.15861635013747	2.74928244972873	0.232796167011266
CNMKVMFLLSCGNNGRAENI	NNK4	1	2.37821280256066	0.0820874725852683	3.50446975239484	0.207562933505884
CSSVMFPVIYSYIW*KC*SS	NNK4	0	-0.07707803575221	0.525156104884851	-1.01533936740566	0.579308024277086
CEYVNYMVLYASCICMESDY	NNK4	1	2.20377159472323	0.090404974372455	3.16827107815366	0.211845422159648
CWLSCMCNCDSRRSRSELKW	NNK4	1	1.23506251814066	0.139405660549686	0.148519058751263	0.514202756426616
CCCFSSYYVS*F*IPSGYRN	NNK4	1	2.68760937786263	0.0697112708626022	4.77153258566494	0.224939589063986
CFYLSLPMVCTYFSY**NYV	NNK4	1	2.63555228215749	0.0738327320090443	4.18560437464073	0.248464782609713
LLGLMLMIYNCVYDCQYQGM	NNK4	1	0.725055141334787	0.19233965995797	0.20707205543484	0.689754030184256
LDLIQYLILYEGKKINVFIL	NNK4	1	1.35339756612231	0.127482903783275	-0.0845229412022808	2.30845436984447
LYLFTFIDMIACPCHGVINL	NNK4	1	2.6116998731769	0.0829488988371011	4.73421685519282	0.199746185260025
LCMIWIGCGHVGVCRTGSLL	NNK4	1	1.15443604785581	0.16118364933112	0.978946640684671	0.302881942519783
LLFLLIFWLILLMDRFRTCS	NNK4	1	1.35585649052166	0.110285101544599	3.43327010489442	0.212004684454775
LFLGVSNACHSWCFVLNSLR	NNK4	1	0.877947864226622	0.208361199872527	1.08665477961845	0.678555013201498
FNIGNVIRYNSINWICQTVL	NNK4	1	1.62193333158722	0.0953676742994849	1.81727948329514	0.26807738270733
FNLMTIKGWNN*ERL*CHGY	NNK4	1	3.76741954258004	0.069978201762715	0.850092459771046	0.280201952595823
FNFSCNMFYRINPALDNGYV	NNK4	1	0.541213304390622	0.297523772123233	1.56599837903363	0.362679396211453
FHVVCMACDSIMVMDGF*VS	NNK4	1	2.05795942302937	0.0785129788892428	2.58219527881945	0.295199306236554
FLFFVLVHLVRLNYVCFDVQ	NNK4	0	-0.0937317799874601	0.999769330890046	-2.00144739474802	4.84668751829236
FGCS*C*SCCIYYFLFVNPE	NNK4	0	-0.28193564906005	1.21785057048786	-0.19544673834384	0.564279196791283
FVMVVSAFMSFRE*IFNDPT	NNK4	1	0.363259644715313	0.266266375932791	-0.309208225397675	0.638439819774078
FVFYCSIIIFYDFRHGFFVP	NNK4	0	0.277921564354682	0.464477348369843	-0.608296567654662	1.19167933392418
FYSGMLSSSIMCSICSIDFG	NNK4	1	2.75819850011664	0.0814970128103751	5.18090109853388	0.201515686755635
FYVTMTGPSRNEFGMNLLYM	NNK4	1	1.75678139098939	0.0831382921752135	1.46756860907432	0.293338036506755
FCSVYMRSF*FCGNGYMWDM	NNK4	1	0.80886119515584	0.2296405497235	1.73875827160908	0.245354393405432
FLLRQYDY*LT*AN*NNTCG	NNK4	0	0.094028900511842	0.729166362866589	1.99570642482275	0.88929492577904
FFYDFGLFCFINT*F*CCVY	NNK4	1	2.04264413346094	0.0813767972885904	3.37684000480416	0.230790886595448
TCLYTYITLFIIRLWDHIPK	NNK4	0			-2.97505028117869	4.84943611937332
TFCNSSSILGYYSGCVPLLR	NNK4	0			-2.66557030410158	1.46951503377534
YGNILVPCSGTSVDKYWYMI	NNK4	0			0.130999789510539	1.10562492648847
CMYYRYFSLMCAFNLKRNRV	NNK4	0			-0.253296970333508	2.89135170907369
FATKQLVLLMCYMLSLKYVI	NNK4	0			-2.75019976269848	3.44569370487198
