## Supplementary data 5 for "Massive experimental quantification of amyloid nucleation allows interpretable deep learning of protein aggregation"

### Sheet: Sheet1
Primer name	Sequence (5'-3')	Strand	Use
TSO_1	CCAACCACAGTCTCAAGGTGAATTC	Fwd	20NNK ultramer amplification
TSO_2	GGTGGCGGCCGCTCTAGATTA	Rev	20NNK ultramer amplification
TSO_3	GAATTCACCTTGAGACTGTGGTTGG	Rev	Pcup1-Sup35N-20NNK plasmid linearisation
TSO_4	TAATCTAGAGCGGCCGCCACC	Fwd	Pcup1-Sup35N-20NNK plasmid linearisation
TSO_5	GCCTACATACCTCGCTCTGC	Fwd	Library quantification by qPCR
TSO_6	CAACCCGGTAAGACACGACT	Rev	Library quantification by qPCR
TSO_7	CCCTACACGACGCTCTTCCGATCTCCAACCACAGTCTCAAGGTGAATTC	Fwd	Library preparation, PCR1. Frame-shifted primer with homology to Illumina sequencing primer
TSO_8	CCCTACACGACGCTCTTCCGATCTNCCAACCACAGTCTCAAGGTGAATTC	Fwd	Library preparation, PCR1. Frame-shifted primer with homology to Illumina sequencing primer
TSO_9	CCCTACACGACGCTCTTCCGATCTNDCCAACCACAGTCTCAAGGTGAATTC	Fwd	Library preparation, PCR1. Frame-shifted primer with homology to Illumina sequencing primer
TSO_10	CCCTACACGACGCTCTTCCGATCTNDDCCAACCACAGTCTCAAGGTGAATTC	Fwd	Library preparation, PCR1. Frame-shifted primer with homology to Illumina sequencing primer
TSO_11	CCCTACACGACGCTCTTCCGATCTDDDKCCAACCACAGTCTCAAGGTGAATTC	Fwd	Library preparation, PCR1. Frame-shifted primer with homology to Illumina sequencing primer
TSO_12	CCCTACACGACGCTCTTCCGATCTDDKKKCCAACCACAGTCTCAAGGTGAATTC	Fwd	Library preparation, PCR1. Frame-shifted primer with homology to Illumina sequencing primer
TSO_13	CCCTACACGACGCTCTTCCGATCTDDKKKKCCAACCACAGTCTCAAGGTGAATTC	Fwd	Library preparation, PCR1. Frame-shifted primer with homology to Illumina sequencing primer
TSO_14	TTCAGACGTGTGCTCTTCCGATCTGGTGGCGGCCGCTCTAGATTA	Rev	Library preparation, PCR1. Frame-shifted primer with homology to Illumina sequencing primer
TSO_15	TTCAGACGTGTGCTCTTCCGATCTNGGTGGCGGCCGCTCTAGATTA	Rev	Library preparation, PCR1. Frame-shifted primer with homology to Illumina sequencing primer
TSO_16	TTCAGACGTGTGCTCTTCCGATCTNHGGTGGCGGCCGCTCTAGATTA	Rev	Library preparation, PCR1. Frame-shifted primer with homology to Illumina sequencing primer
TSO_17	TTCAGACGTGTGCTCTTCCGATCTNHHGGTGGCGGCCGCTCTAGATTA	Rev	Library preparation, PCR1. Frame-shifted primer with homology to Illumina sequencing primer
TSO_18	TTCAGACGTGTGCTCTTCCGATCTHHHHGGTGGCGGCCGCTCTAGATTA	Rev	Library preparation, PCR1. Frame-shifted primer with homology to Illumina sequencing primer
TSO_19	TTCAGACGTGTGCTCTTCCGATCTHHMMMGGTGGCGGCCGCTCTAGATTA	Rev	Library preparation, PCR1. Frame-shifted primer with homology to Illumina sequencing primer
TSO_20	TTCAGACGTGTGCTCTTCCGATCTHHMMMAGGTGGCGGCCGCTCTAGATTA	Rev	Library preparation, PCR1. Frame-shifted primer with homology to Illumina sequencing primer
TSO_21	CAA GCA GAA GAC GGC ATA CGA GAT aaccgcca GTG ACT GGA GTT CAG ACG TGT GCT CTT C	Rev	Library preparation, PCR2. Indexed Illumina sequencing primer
TSO_22	CAA GCA GAA GAC GGC ATA CGA GAT aagaacca GTG ACT GGA GTT CAG ACG TGT GCT CTT C	Rev	Library preparation, PCR2. Indexed Illumina sequencing primer
TSO_23	CAA GCA GAA GAC GGC ATA CGA GAT aagaagac GTG ACT GGA GTT CAG ACG TGT GCT CTT C	Rev	Library preparation, PCR2. Indexed Illumina sequencing primer
TSO_24	CAA GCA GAA GAC GGC ATA CGA GAT aagagaat GTG ACT GGA GTT CAG ACG TGT GCT CTT C	Rev	Library preparation, PCR2. Indexed Illumina sequencing primer
TSO_25	CAA GCA GAA GAC GGC ATA CGA GAT actggagc GTG ACT GGA GTT CAG ACG TGT GCT CTT C	Rev	Library preparation, PCR2. Indexed Illumina sequencing primer
TSO_26	CAA GCA GAA GAC GGC ATA CGA GAT aggttatg GTG ACT GGA GTT CAG ACG TGT GCT CTT C	Rev	Library preparation, PCR2. Indexed Illumina sequencing primer
TSO_27	CAA GCA GAA GAC GGC ATA CGA GAT caacctct GTG ACT GGA GTT CAG ACG TGT GCT CTT C	Rev	Library preparation, PCR2. Indexed Illumina sequencing primer
TSO_28	CAA GCA GAA GAC GGC ATA CGA GAT ccatctta GTG ACT GGA GTT CAG ACG TGT GCT CTT C	Rev	Library preparation, PCR2. Indexed Illumina sequencing primer
TSO_29	CAA GCA GAA GAC GGC ATA CGA GAT cctccttg GTG ACT GGA GTT CAG ACG TGT GCT CTT C	Rev	Library preparation, PCR2. Indexed Illumina sequencing primer
TSO_30	CAA GCA GAA GAC GGC ATA CGA GAT cgaatcca GTG ACT GGA GTT CAG ACG TGT GCT CTT C	Rev	Library preparation, PCR2. Indexed Illumina sequencing primer
TSO_31	CAA GCA GAA GAC GGC ATA CGA GAT cgcaacgg GTG ACT GGA GTT CAG ACG TGT GCT CTT C	Rev	Library preparation, PCR2. Indexed Illumina sequencing primer
TSO_32	CAA GCA GAA GAC GGC ATA CGA GAT ctatcaag GTG ACT GGA GTT CAG ACG TGT GCT CTT C	Rev	Library preparation, PCR2. Indexed Illumina sequencing primer
TSO_33	CAA GCA GAA GAC GGC ATA CGA GAT gacggatt GTG ACT GGA GTT CAG ACG TGT GCT CTT C	Rev	Library preparation, PCR2. Indexed Illumina sequencing primer
TSO_34	CAA GCA GAA GAC GGC ATA CGA GAT gcatcgac GTG ACT GGA GTT CAG ACG TGT GCT CTT C	Rev	Library preparation, PCR2. Indexed Illumina sequencing primer
TSO_35	CAA GCA GAA GAC GGC ATA CGA GAT ggtagttg GTG ACT GGA GTT CAG ACG TGT GCT CTT C	Rev	Library preparation, PCR2. Indexed Illumina sequencing primer
TSO_36	CAA GCA GAA GAC GGC ATA CGA GAT gtaattat GTG ACT GGA GTT CAG ACG TGT GCT CTT C	Rev	Library preparation, PCR2. Indexed Illumina sequencing primer
TSO_37	CAA GCA GAA GAC GGC ATA CGA GAT gttcaggc GTG ACT GGA GTT CAG ACG TGT GCT CTT C	Rev	Library preparation, PCR2. Indexed Illumina sequencing primer
TSO_38	CAA GCA GAA GAC GGC ATA CGA GAT tccgacct GTG ACT GGA GTT CAG ACG TGT GCT CTT C	Rev	Library preparation, PCR2. Indexed Illumina sequencing primer
TSO_39	CAA GCA GAA GAC GGC ATA CGA GAT tggaaggt GTG ACT GGA GTT CAG ACG TGT GCT CTT C	Rev	Library preparation, PCR2. Indexed Illumina sequencing primer
TSO_40	CAA GCA GAA GAC GGC ATA CGA GAT tggcgacg GTG ACT GGA GTT CAG ACG TGT GCT CTT C	Rev	Library preparation, PCR2. Indexed Illumina sequencing primer
TSO_41	CAA GCA GAA GAC GGC ATA CGA GAT tggttgac GTG ACT GGA GTT CAG ACG TGT GCT CTT C	Rev	Library preparation, PCR2. Indexed Illumina sequencing primer
TSO_42	CAA GCA GAA GAC GGC ATA CGA GAT ttcgatga GTG ACT GGA GTT CAG ACG TGT GCT CTT C	Rev	Library preparation, PCR2. Indexed Illumina sequencing primer
TSO_43	CAA GCA GAA GAC GGC ATA CGA GAT ttcgcgac GTG ACT GGA GTT CAG ACG TGT GCT CTT C	Rev	Library preparation, PCR2. Indexed Illumina sequencing primer
TSO_44	AAT GAT ACG GCG ACC ACC GAG ATC TAC AC aacgatag ACA CTC TTT CCC TAC ACG ACG CTC TTC	Fwd	Library preparation, PCR2. Illumina sequencing primer
TSO_45	AAT GAT ACG GCG ACC ACC GAG ATC TAC AC accgcgtt ACA CTC TTT CCC TAC ACG ACG CTC TTC	Fwd	Library preparation, PCR2. Illumina sequencing primer
TSO_46	AAT GAT ACG GCG ACC ACC GAG ATC TAC AC atgactgc ACA CTC TTT CCC TAC ACG ACG CTC TTC	Fwd	Library preparation, PCR2. Illumina sequencing primer
TSO_47	AAT GAT ACG GCG ACC ACC GAG ATC TAC AC ccatacct ACA CTC TTT CCC TAC ACG ACG CTC TTC	Fwd	Library preparation, PCR2. Illumina sequencing primer
TSO_48	AAT GAT ACG GCG ACC ACC GAG ATC TAC AC ctctactt ACA CTC TTT CCC TAC ACG ACG CTC TTC	Fwd	Library preparation, PCR2. Illumina sequencing primer
TSO_49	AAT GAT ACG GCG ACC ACC GAG ATC TAC AC gaagcagc ACA CTC TTT CCC TAC ACG ACG CTC TTC	Fwd	Library preparation, PCR2. Illumina sequencing primer
TSO_50	AAT GAT ACG GCG ACC ACC GAG ATC TAC AC gtatacca ACA CTC TTT CCC TAC ACG ACG CTC TTC	Fwd	Library preparation, PCR2. Illumina sequencing primer
TSO_51	AAT GAT ACG GCG ACC ACC GAG ATC TAC AC tgctaacg ACA CTC TTT CCC TAC ACG ACG CTC TTC	Fwd	Library preparation, PCR2. Illumina sequencing primer
TSO_52	AAT GAT ACG GCG ACC ACC GAG ATC TAC AC tggccatc ACA CTC TTT CCC TAC ACG ACG CTC TTC	Fwd	Library preparation, PCR2. Illumina sequencing primer
TSO_53	AAT GAT ACG GCG ACC ACC GAG ATC TAC AC ttgatcca ACA CTC TTT CCC TAC ACG ACG CTC TTC	Fwd	Library preparation, PCR2. Illumina sequencing primer
TSO_54	AATGATACGGCGACCACCGAGATCTACACTCTTTCCCTACACGACGCTCTTC	Fwd	Library preparation, PCR2. Illumina sequencing primer
TSO_55	CCC TAC ACG ACG CTC TTC CGA TCT CAAAAACAAACTGTACAATCAATCAATCAGGATCC	Fwd	Library preparation, PCR1. Frame-shifted primer with homology to Illumina sequencing primer
TSO_56	CCC TAC ACG ACG CTC TTC CGA TCT DCAAAAACAAACTGTACAATCAATCAATCAGGATCC	Fwd	Library preparation, PCR1. Frame-shifted primer with homology to Illumina sequencing primer
TSO_57	CCC TAC ACG ACG CTC TTC CGA TCT DKCAAAAACAAACTGTACAATCAATCAATCAGGATCC	Fwd	Library preparation, PCR1. Frame-shifted primer with homology to Illumina sequencing primer
TSO_58	CCC TAC ACG ACG CTC TTC CGA TCT DKKCAAAAACAAACTGTACAATCAATCAATCAGGATCC	Fwd	Library preparation, PCR1. Frame-shifted primer with homology to Illumina sequencing primer
TSO_59	TTC AGA CGT GTG CTC TTC CGA TCT GCTGATTGTTGCCTTGGTTTGAATCGGAGAATTC	Rev	Library preparation, PCR1. Frame-shifted primer with homology to Illumina sequencing primer
TSO_60	TTC AGA CGT GTG CTC TTC CGA TCT HGCTGATTGTTGCCTTGGTTTGAATCGGAGAATTC	Rev	Library preparation, PCR1. Frame-shifted primer with homology to Illumina sequencing primer
TSO_61	TTC AGA CGT GTG CTC TTC CGA TCT HWGCTGATTGTTGCCTTGGTTTGAATCGGAGAATTC	Rev	Library preparation, PCR1. Frame-shifted primer with homology to Illumina sequencing primer
TSO_62	TTC AGA CGT GTG CTC TTC CGA TCT HWNGCTGATTGTTGCCTTGGTTTGAATCGGAGAATTC	Rev	Library preparation, PCR1. Frame-shifted primer with homology to Illumina sequencing primer
TSO_63	TCCGATTCAAACCAAGGCAACAATCAGC	Fwd	20NNK SUPN plasmid linearisation
TSO_64	GGATCCTGATTGATTGATTGTACAGTTTGTTTTTG	Rev	20NNK SUPN plasmid linearisation
TSO_65	CCAACCACAGTCTCAAGGTGAATTCNNKNNKNNKNNKNNKNNKNNKNNKNNKNNKNNKNNKNNKNNKNNKNNKNNKNNKNNKNNKTAATCTAGAGCGGCCGCCACC	Fwd	Ultramer 20NNK to prepare insert for libraries NNK1-4
