## Supplementary data 6 for "Massive experimental quantification of amyloid nucleation allows interpretable deep learning of protein aggregation"

### Sheet: Bacteria_Transformation
Experiment	Transformants in Bacteria
NNK-1	1056000
NNK-2	992000
NNK-3	1244000
NNK-4	1342000
NNK-400-replication	625000

### Sheet: Yeast_transformation
Experiment	Transformants in Yeast
NNK-1	477750
NNK-2	1165000
NNK-3	1025500
NNK-4	665000
NNK-400-replication	R1: 71.250
	R2: 76.800
	R3: 71.700
