## Supplementary tables for "Massive experimental quantification of amyloid nucleation allows interpretable deep learning of protein aggregation"

### Sheet: Supplementary table 1
Supplementary Table 1 Amino acid frequencies in nucleating and non-nucleating sequences. The frequency of each amino acid in all full length (stop-codon-free) sequences.
Amino Acid	Frequency in Nucleators (n=14,956)	Frequency in non-nucleators (n=48,179)	Frequency in Nucleators - Frequency in non-nucleators	p-value (chi-square test)
A	0.0400323	0.0422871	-0.0022548	1.96537e-07
V	0.0866511	0.0811285	0.00552258	1.77285e-20
L	0.0895149	0.0971629	-0.00764798	2.57881e-33
M	0.0379159	0.0369205	0.000995392	0.0152665
I	0.0537729	0.0485504	0.00522255	1.37799e-28
F	0.0639885	0.0595672	0.00442132	1.15048e-17
Y	0.0515092	0.051538	-2.88289e-05	0.955854
W	0.033622	0.0358843	-0.0022623	1.5662e-08
K	0.0297269	0.0356607	-0.00593377	2.83738e-51
R	0.0670428	0.0774526	-0.0104098	1.91996e-74
D	0.0329896	0.0366173	-0.00362771	1.89091e-19
E	0.0260546	0.0292949	-0.00324031	2.58607e-19
S	0.0927452	0.0930016	-0.000256354	0.686049
T	0.0486777	0.0464779	0.0021998	1.60275e-06
N	0.0506504	0.0413873	0.00926313	1.3076e-97
Q	0.0228315	0.0211425	0.001689	7.93301e-08
H	0.0252749	0.0251685	0.000106359	0.759084
G	0.0661265	0.0681592	-0.00203273	0.000188046
P	0.02553	0.0293527	-0.00382273	2.53016e-26
C	0.0553432	0.0432459	0.0120972	1.37881e-156

### Sheet: 2
Supplementary Table 2 Known human amyloids used in Figure 2 analysis. We include the collection of proteins to which we compared the NNK sequences.
Name	Full Name	Organism	Start	End	UniProtID	Full sequence	Aggregation prone region	Reference
B2M	Beta-2-microglobulin	Human	27	112	P61769	MSRSVALAVLALLSLSGLEAIQRTPKIQVYSRHPAENGKSNFLNCYVSGFHPSDIEVDLLKNGERIEKVEHSDLSFSKDWSFYLLYYTEFTPTEKDEYACRVNHVTLSQPKIVKWDRDM	IQVYSRHPAENGKSNFLNCYVSGFHPSDIEVDLLKNGERIEKVEHSDLSFSKDWSFYLLYYTEFTPTEKDEYACRVNHVTLSQPKI	https://doi.org/10.5518/1292
FUS	RNA-binding protein FUS	Human	34	124	P35637	MASNDYTQQATQSYGAYPTQPGQGYSQQSSQPYGQQSYSGYSQSTDTSGYGQSSYSSYGQSQNTGYGTQSTPQGYGSTGGYGSSQSSQSSYGQQSSYPGYGQQPAPSSTSGSYGSSSQSSSYGQPQSGSYSQQPSYGGQQQSYGQQQSYNPPQGYGQQNQYNSSSGGGGGGGGGGNYGQDQSSMSSGGGSGGGYGNQDQSGGGGSGGYGQQDRGGRGRGGSGGGGGGGGGGYNRSSGGYEPRGRGGGRGGRGGMGGSDRGGFNKFGGPRDQGSRHDSEQDNSDNNTIFVQGLGENVTIESVADYFKQIGIIKTNKKTGQPMINLYTDRETGKLKGEATVSFDDPPSAKAAIDWFDGKEFSGNPIKVSFATRRADFNRGGGNGRGGRGRGGPMGRGGYGG…	GQQSYSGYSQSTDTSGYGQSSYSSYGQSQNTGYGTQSTPQGYGSTGGYGSSQSSQSSYGQQSSYPGYGQQPAPSSTSGSYGSSSQSSSYGQ	https://doi.org/10.1016/j.isci.2021.103701
TCERG1	Transcription elongation regulator 1	Human	428	462	O14776	MAERGGDGGESERFNPGELRMAQQQALRFRGPAPPPNAVMRGPPPLMRPPPPFGMMRGPPPPPRPPFGRPPFDPNMPPMPPPGGIPPPMGPPHLQRPPFMPPPMSSMPPPPGMMFPPGMPPVTAPGTPALPPTEEIWVENKTPDGKVYYYNARTRESAWTKPDGVKVIQQSELTPMLAAQAQVQAQAQAQAQAQAQAQAQAQAQAQAQAQAQAQAQAQAQAQAQAQAQAQAQAQAQAQAQAQVQAQVQAQVQAQAVGASTPTTSSPAPAVSTSTSSSTPSSTTSTTTTATSVAQTVSTPTTQDQTPSSAVSVATPTVSVSTPAPTATPVQTVPQPHPQTLPPAVPHSVPQPTTAIPAFPPVMVPPFRVPLPGMPIPLPGVAMMQIVSCPYVKTVATTKT…	MGATAVSEWTEYKTADGKTFYYNNRTLESTW	https://doi.org/10.1073/pnas.0607815103
GCG	Glucagon	Human	53	81	P01275	MKSIYFVAGLFVMLVQGSWQRSLQDTEEKSRSFSASQADPLSDPDQMNEDKRHSQGTFTSDYSKYLDSRRAQDFVQWLMNTKRNRNNIAKRHDEFERHAEGTFTSDVSSYLEGQAAKEFIAWLVKGRGRRDFPEEVAIVEELGRRHADGSFSDEMNTILDNLAARDFINWLIQTKITDRK	HSQGTFTSDYSKYLDSRRAQDFVQWLMNT	https://doi.org/10.1038/s41594-019-0238-6
ADan		Human	1	34			EASNCFAIRHFENKFAVETLICFNLFLNSQEKHY	https://doi.org/10.1073/pnas.080076097
ABri		Human	1	34			EASNCFAIRHFENKFAVETLICSRTVKKNIIEEN	https://doi.org/10.1038/21637
GSN	Gelsolin	Human	200	270	P06396	MAPHRPAPALLCALSLALCALSLPVRAATASRGASQAGAPQGRVPEARPNSMVVEHPEFLKAGKEPGLQIWRVEKFDLVPVPTNLYGDFFTGDAYVILKTVQLRNGNLQYDLHYWLGNECSQDESGAAAIFTVQLDDYLNGRAVQHREVQGFESATFLGYFKSGLKYKKGGVASGFKHVVPNEVVVQRLFQVKGRRVVRATEVPVSWESFNNGDCFILDLGNNIHQWCGSNSNRYERLKATQVSKGIRDNERSGRARVHVSEEGTEPEAMLQVLGPKPALPAGTEDTAKEDAANRKLAKLYKVSNGAGTMSVSLVADENPFAQGALKSEDCFILDHGKDGKIFVWKGKQANTEERKAALKTASDFITKMDYPKQTQVSVLPEGGETPLFKQFFKNWRDP…	ATEVPVSWESFNNGDCFILDLGNNIHQWCGSNSNRYERLKATQVSKGIRDNERSGRARVHVSEEGTEPEAM	https://doi.org/10.3109/10409238.2012.661401
RIPK3	Receptor-interacting serine/threonine-protein kinase 3	Human	450	466	Q9Y572	MSCVKLWPSGAPAPLVSIEELENQELVGKGGFGTVFRAQHRKWGYDVAVKIVNSKAISREVKAMASLDNEFVLRLEGVIEKVNWDQDPKPALVTKFMENGSLSGLLQSQCPRPWPLLCRLLKEVVLGMFYLHDQNPVLLHRDLKPSNVLLDPELHVKLADFGLSTFQGGSQSGTGSGEPGGTLGYLAPELFVNVNRKASTASDVYSFGILMWAVLAGREVELPTEPSLVYEAVCNRQNRPSLAELPQAGPETPGLEGLKELMQLCWSSEPKDRPSFQECLPKTDEVFQMVENNMNAAVSTVKDFLSQLRSSNRRFSIPESGQGGTEMDGFRRTIENQHSRNDVMVSEWLNKLNLEEPPSSVPKKCPSLTKRSRAQEEQVPQAWTAGTSSDSMAQPPQTP…	VNIYNCSGVQVGDNNYL	https://doi.org/10.1016/j.cell.2018.03.032
RIPK1	Receptor-interacting serine/threonine-protein kinase 1	Human	531	547	Q13546	MQPDMSLNVIKMKSSDFLESAELDSGGFGKVSLCFHRTQGLMIMKTVYKGPNCIEHNEALLEEAKMMNRLRHSRVVKLLGVIIEEGKYSLVMEYMEKGNLMHVLKAEMSTPLSVKGRIILEIIEGMCYLHGKGVIHKDLKPENILVDNDFHIKIADLGLASFKMWSKLNNEEHNELREVDGTAKKNGGTLYYMAPEHLNDVNAKPTEKSDVYSFAVVLWAIFANKEPYENAICEQQLIMCIKSGNRPDVDDITEYCPREIISLMKLCWEANPEARPTFPGIEEKFRPFYLSQLEESVEEDVKSLKKEYSNENAVVKRMQSLQLDCVAVPSSRSNSATEQPGSLHSSQGLGMGPVEESWFAPSLEHPQEENEPSLQSKLQDEANYHLYGSRMDRQTKQQP…	YTIYNSTGIQIGAYNYM	https://doi.org/10.1016/j.cell.2018.03.032
TTR	Transthyretin	Human	78	143	P02766	MASHRLLLLCLAGLVFVSEAGPTGTGESKCPLMVKVLDAVRGSPAINVAVHVFRKAADDTWEPFASGKTSESGELHGLTTEEEFVEGIYKVEIDTKSYWKALGISPFHEHAEVVFTANDSGPRRYTIAALLSPYSYSTTAVVTNPKE	LTTEEEFVEGIYKVEIDTKSYWKALGISPFHEHAEVVFTANDSGPRRYTIAALLSPYSYSTTAVVT	https://doi.org/10.1038/s41467-024-44820-3
beta-endorphin		Human	237	267	P01189	MPRSCCSRSGALLLALLLQASMEVRGWCLESSQCQDLTTESNLLECIRACKPDLSAETPMFPGNGDEQPLTENPRKYVMGHFRWDRFGRRNSSSSGSSGAGQKREDVSAGEDCGPLPEGGPEPRSDGAKPGPREGKRSYSMEHFRWGKPVGKKRRPVKVYPNGAEDESAEAFPLEFKRELTGQRLREGDGPDGPADDGAGAQADLEHSLLVAAEKKDEGPYRMEHFRWGSPPKDKRYGGFMTSEKSQTPLVTLFKNAIIKNAYKKGE	YGGFMTSEKSQTPLVTLFKNAIIKNAYKKGE	https://doi.org/10.1038/s41594-020-00515-z
SAA1	Serum amyloid A-1 protein	Human	20	87	P0DJI8	MKLLTGLVFCSLVLGVSSRSFFSFLGEAFDGARDMWRAYSDMREANYIGSDKYFHARGNYDAAKRGPGGAWAAEVITDARENIQRFFGHGAEDSLADQAANEWGRSGKDPNHFRPAGLPEKY	SFFSFLGEAFDGARDMWRAYSDMREANYIGSDKYFHARGNYDAAKRGPGGAWAAEVITDARENIQRFF	https://doi.org/10.1038/s41467-022-34636-4
HNRNPA1	Heterogeneous nuclear ribonucleoprotein A1	Human	251	295	P09651	MSKSESPKEPEQLRKLFIGGLSFETTDESLRSHFEQWGTLTDCVVMRDPNTKRSRGFGFVTYATVEEVDAAMNARPHKVDGRVVEPKRAVSREDSQRPGAHLTVKKIFVGGIKEDTEEHHLRDYFEQYGKIEVIEIMTDRGSGKKRGFAFVTFDDHDSVDKIVIQKYHTVNGHNCEVRKALSKQEMASASSSQRGRSGSGNFGGGRGGGFGGNDNFGRGGNFSGRGGFGGSRGGGGYGGSGDGYNGFGNDGSNFGGGGSYNDFGNYNNQSSNFGPMKGGNFGGRSSGPYGGGGQYFAKPRNQGGYGGSSSSSSYGSGRRF	GSNFGGGGSYNDFGNYNNQSSNFGPMKGGNFGGRSSGPYGGGGQY	https://doi.org/10.1038/s41467-020-20227-8
HNRNPA2	Heterogeneous nuclear ribonucleoprotein A2	Human	263	319	P22626	MEREKEQFRKLFIGGLSFETTEESLRNYYEQWGKLTDCVVMRDPASKRSRGFGFVTFSSMAEVDAAMAARPHSIDGRVVEPKRAVAREESGKPGAHVTVKKLFVGGIKEDTEEHHLRDYFEEYGKIDTIEIITDRQSGKKRGFGFVTFDDHDPVDKIVLQKYHTINGHNAEVRKALSRQEMQEVQSSRSGRGGNFGFGDSRGGGGNFGPGPGSNFRGGSDGYGSGRGFGDGYNGYGGGPGGGNFGGSPGYGGGRGGYGGGGPGYGNQGGGYGGGYDNYGGGNYGSGNYNDFGNYNQQPSNYGPMKSGNFGGSRNMGGPYGGGNYGPGGSGGSGGYGGRSRY	GYGNQGGGYGGGYDNYGGGNYGSGNYNDFGNYNQQPSNYGPMKSGNFGGSRNMGGPY	https://doi.org/10.1038/s41467-020-17905-y
TDP-43	TAR DNA-binding protein 43	Human	276	414	Q13148	MSEYIRVTEDENDEPIEIPSEDDGTVLLSTVTAQFPGACGLRYRNPVSQCMRGVRLVEGILHAPDAGWGNLVYVVNYPKDNKRKMDETDASSAVKVKRAVQKTSDLIVLGLPWKTTEQDLKEYFSTFGEVLMVQVKKDLKTGHSKGFGFVRFTEYETQVKVMSQRHMIDGRWCDCKLPNSKQSQDEPLRSRKVFVGRCTEDMTEDELREFFSQYGDVMDVFIPKPFRAFAFVTFADDQIAQSLCGEDLIIKGISVHISNAEPKHNSNRQLERSGRFGGNPGGFGNQGGFGNSRGGGAGLGNNQGSNMGGGMNFGAFSINPAMMAAAQAALQSSWGMMGMLASQQNQSGPSGNNQNQGNMQREPNQAFGSGNNSYSGSNSGAAIGWGSASNAGSGSGFNG…	FGGNPGGFGNQGGFGNSRGGGAGLGNNQGSNMGGGMNFGAFSINPAMMAAAQAALQSSWGMMGMLASQQNQSGPSGNNQNQGNMQREPNQAFGSGNNSYSGSNSGAAIGWGSASNAGSGSGFNGGFGSSMDSKSSGWGM	https://doi.org/10.1038/s41467-021-21912-y
APOA1	Apolipoprotein A-I	Human	2	83	P02647	MKAAVLTLAVLFLTGSQARHFWQQDEPPQSPWDRVKDLATVYVDVLKDSGRDYVSQFEGSALGKQLNLKLLDNWDSVTSTFSKLREQLGPVTQEFWDNLEKETEGLRQEMSKDLEEVKAKVQPYLDDFQKKWQEEMELYRQKVEPLRAELQEGARQKLHELQEKLSPLGEEMRDRARAHVDALRTHLAPYSDELRQRLAARLEALKENGGARLAEYHAKATEHLSTLSEKAKPALEDLRQGLLPVLESFKVSFLSALEEYTKKLNTQ	KAAVLTLAVLFLTGSQARHFWQQDEPPQSPWDRVKDLATVYVDVLKDSGRDYVSQFEGSALGKQLNLKLLDNWDSVTSTFSK	https://doi.org/10.1007/978-3-319-17344-3_8
APOA4	Apolipoprotein A-IV	Human	21	94	P06727	MFLKAVVLTLALVAVAGARAEVSADQVATVMWDYFSQLSNNAKEAVEHLQKSELTQQLNALFQDKLGEVNTYAGDLQKKLVPFATELHERLAKDSEKLKEEIGKELEELRARLLPHANEVSQKIGDNLRELQQRLEPYADQLRTQVSTQAEQLRRQLTPYAQRMERVLRENADSLQASLRPHADELKAKIDQNVEELKGRLTPYADEFKVKIDQTVEELRRSLAPYAQDTQEKLNHQLEGLTFQMKKNAEELKARISASAEELRQRLAPLAEDVRGNLRGNTEGLQKSLAELGGHLDQQVEEFRRRVEPYGENFNKALVQQMEQLRQKLGPHAGDVEGHLSFLEKDLRDKVNSFFSTFKEKESQDKTLSLPELEQQQEQQQEQQQEQVQMLAPLES	EVSADQVATVMWDYFSQLSNNAKEAVEHLQKSELTQQLNALFQDKLGEVNTYAGDLQKKLVPFATELHERLAKD	https://doi.org/10.1038/labinvest.3700124
SOD1	Superoxide dismutase	Human	4	154	P00441	MATKAVCVLKGDGPVQGIINFEQKESNGPVKVWGSIKGLTEGLHGFHVHEFGDNTAGCTSAGPHFNPLSRKHGGPKDEERHVGDLGNVTADKDGVADVSIEDSVISLSGDHCIIGRTLVVHEKADDLGKGGNEESTKTGNAGSRLACGVIGIAQ	KAVCVLKGDGPVQGIINFEQKESNGPVKVWGSIKGLTEGLHGFHVHEFGDNTAGCTSAGPHFNPLSRKHGGPKDEERHVGDLGNVTADKDGVADVSIEDSVISLSGDHCIIGRTLVVHEKADDLGKGGNEESTKTGNAGSRLACGVIGIAQ	https://doi.org/10.1038/s41467-022-31240-4
LYZ	Lysozyme C	Human	32	108	P61626	MKALIVLGLVLLSVTVQGKVFERCELARTLKRLGMDGYRGISLANWMCLAKWESGYNTRATNYNAGDRSTDYGIFQINSRYWCNDGKTPGAVNACHLSCSALLQDNIADAVACAKRVVRDPQGIRAWVAWRNRCQNRDVRQYVQGCGV	RLGMDGYRGISLANWMCLAKWESGYNTRATNYNAGDRSTDYGIFQINSRYWCNDGKTPGAVNACHLSCSALLQDNIA	https://doi.org/10.1016/j.jmb.2006.06.055
FGA	Fibrinogen alpha chain	Human	500	580	P02671	MFSMRIVCLVLSVVGTAWTADSGEGDFLAEGGGVRGPRVVERHQSACKDSDWPFCSDEDWNYKCPSGCRMKGLIDEVNQDFTNRINKLKNSLFEYQKNNKDSHSLTTNIMEILRGDFSSANNRDNTYNRVSEDLRSRIEVLKRKVIEKVQHIQLLQKNVRAQLVDMKRLEVDIDIKIRSCRGSCSRALAREVDLKDYEDQQKQLEQVIAKDLLPSRDRQHLPLIKMKPVPDLVPGNFKSQLQKVPPEWKALTDMPQMRMELERPGGNEITRGGSTSYGTGSETESPRNPSSAGSWNSGSSGPGSTGNRNPGSSGTGGTATWKPGSSGPGSTGSWNSGSSGTGSTGNQNPGSPRPGSTGTWNPGSSERGSAGHWTSESSVSGSTGQWHSESGSFRPDSPG…	CPEAMDLGTLSGIGTLDGFRHRHPDEAAFFDTASTGKTFPGFFSPMLGEFVSETESRGSESGIFTNTKESSSHHPGIAEFPSRGKSSSYS	https://doi-org.sire.ub.edu/10.1080/13506120701461111
TGFBI	Transforming growth factor-beta-induced protein ig-h3	Human	611	633	Q15582	MALFVRLLALALALALGPAATLAGPAKSPYQLVLQHSRLRGRQHGPNVCAVQKVIGTNRKYFTNCKQWYQRKICGKSTVISYECCPGYEKVPGEKGCPAALPLSNLYETLGVVGSTTTQLYTDRTEKLRPEMEGPGSFTIFAPSNEAWASLPAEVLDSLVSNVNIELLNALRYHMVGRRVLTDELKHGMTLTSMYQNSNIQIHHYPNGIVTVNCARLLKADHHATNGVVHLIDKVISTITNNIQQIIEIEDTFETLRAAVAASGLNTMLEGNGQYTLLAPTNEAFEKIPSETLNRILGDPEALRDLLNNHILKSAMCAEAIVAGLSVETLEGTTLEVGCSGDMLTINGKAIISNKDILATNGVIHYIDELLIPDSAKTLFELAAESDVSTAIDLFRQAG…	EPVAEPDIMATNGVVHVITNVLQ	https://doi.org/10.1038/s42003-023-04725-1
Obestatin		Human	76	98	Q9UBU3	MPSPGTVCSLLLLGMLWLDLAMAGSSFLSPEHQRVQQRKESKKPPAKLQPRALAGWLRPEDGGQAEGAEDELEVRFNAPFDVGIKLSGVQYQQHSQALGKFLQDILWEEAKEAPADK	FNAPFDVGIKLSGVQYQQHSQAL	https://www.science.org/doi/10.1126/science.1173155
CRF	Corticoliberin	Human	1	196	P06850	MRLPLLVSAGVLLVALLPCPPCRALLSRGPVPGARQAPQHPQPLDFFQPPPQSEQPQQPQARPVLLRMGEEYFLRLGNLNKSPAAPLSPASSLLAGGSGSRPSPEQATANFFRVLLQQLLLPRRSLDSPAALAERGARNALGGHQEAPERERRSEEPPISLDLTFHLLREVLEMARAEQLAQQAHSNRKLMEIIGK	MRLPLLVSAGVLLVALLPCPPCRALLSRGPVPGARQAPQHPQPLDFFQPPPQSEQPQQPQARPVLLRMGEEYFLRLGNLNKSPAAPLSPASSLLAGGSGSRPSPEQATANFFRVLLQQLLLPRRSLDSPAALAERGARNALGGHQEAPERERRSEEPPISLDLTFHLLREVLEMARAEQLAQQAHSNRKLMEIIGK	https://www.science.org/doi/10.1126/science.1173155
Calcitonin		Human	1	141	P01258	MGFQKFSPFLALSILVLLQAGSLHAAPFRSALESSPADPATLSEDEARLLLAALVQDYVQMKASELEQEQEREGSSLDSPRSKRCGNLSTCMLGTYTQDFNKFHTFPQTAIGVGAPGKKRDMSSDLERDHRPHVSMPQNAN	MGFQKFSPFLALSILVLLQAGSLHAAPFRSALESSPADPATLSEDEARLLLAALVQDYVQMKASELEQEQEREGSSLDSPRSKRCGNLSTCMLGTYTQDFNKFHTFPQTAIGVGAPGKKRDMSSDLERDHRPHVSMPQNAN	https://doi.org/10.1074/jbc.M116.770271
AB42	Beta-Amyloid	Human	1	42			DAEFRHDSGYEVHHQKLVFFAEDVGSNKGAIIGLMVGGVVIA	https://doi.org/10.1073/pnas.2218831120
Tau	Microtubule-associated protein tau	Human	297	391	P10636	MAEPRQEFEVMEDHAGTYGLGDRKDQGGYTMHQDQEGDTDAGLKESPLQTPTEDGSEEPGSETSDAKSTPTAEDVTAPLVDEGAPGKQAAAQPHTEIPEGTTAEEAGIGDTPSLEDEAAGHVTQARMVSKSKDGTGSDDKKAKGADGKTKIATPRGAAPPGQKGQANATRIPAKTPPAPKTPPSSGEPPKSGDRSGYSSPGSPGTPGSRSRTPSLPTPPTREPKKVAVVRTPPKSPSSAKSRLQTAPVPMPDLKNVKSKIGSTENLKHQPGGGKVQIINKKLDLSNVQSKCGSKDNIKHVPGGGSVQIVYKPVDLSKVTSKCGSLGNIHHKPGGGQVEVKSEKLDFKDRVQSKIGSLDNITHVPGGGNKKIETHKLTFRENAKAKTDHGAEIVYKSPVV…	IKHVPGGGSVQIVYKPVDLSKVTSKCGSLGNIHHKPGGGQVEVKSEKLDFKDRVQSKIGSLDNITHVPGGGNKKIETHKLTFRENAKAKTDHGAE	https://doi.org/10.1038/s41586-023-06788-w
IAPP	Islet amyloid polypeptide	Human	34	70	P10997	MGILKLQVFLIVLSVALNHLKATPIESHQVEKRKCNTATCATQRLANFLVHSSNNFGAILSSTNVGSNTYGKRNAVEVLKREPLNYLPL	KCNTATCATQRLANFLVHSSNNFGAILSSTNVGSNTY	https://doi.org/10.1038/s41594-020-0435-3
PRP	Prion protein PRP	Human	23	159	Q9UKY0	MRKHLSWWWLATVCMLLFSHLSAVQTRGIKHRIKWNRKALPSTAQITEAQVAENRPGAFIKQGRKLDIDFGAEGNRYYEANYWQFPDGIHYNGCSEANVTKEAFVTGCINATQAANQGEFQKPDNKLHQQVLWRLVQELCSLKHCEFWLERGAGLRVTMHQPVLLCLLALIWLTVK	AVQTRGIKHRIKWNRKALPSTAQITEAQVAENRPGAFIKQGRKLDIDFGAEGNRYYEANYWQFPDGIHYNGCSEANVTKEAFVTGCINATQAANQGEFQKPDNKLHQQVLWRLVQELCSLKHCEFWLERGAGLRVTM	https://doi.org/10.1074/jbc.M605141200
SYN	Alpha-synuclein	Human	30	103	P37840	MDVFMKGLSKAKEGVVAAAEKTKQGVAEAAGKTKEGVLYVGSKTKEGVVHGVATVAEKTKEQVTNVGGAVVTGVTAVAQKTVEGAGSIAAATGFVKKDQLGKNEEGAPQEGILEDMPVDPDNEAYEMPSEEGYQDYEPEA	AGKTKEGVLYVGSKTKEGVVHGVATVAEKTKEQVTNVGGAVVTGVTAVAQKTVEGAGSIAAATGFVKKDQLGKN	https://doi.org/10.1101/2023.01.09.523303
Medin	Medin	Human	268	317	Q08431	MPRPRLLAALCGALLCAPSLLVALDICSKNPCHNGGLCEEISQEVRGDVFPSYTCTCLKGYAGNHCETKCVEPLGLENGNIANSQIAASSVRVTFLGLQHWVPELARLNRAGMVNAWTPSSNDDNPWIQVNLLRRMWVTGVVTQGASRLASHEYLKAFKVAYSLNGHEFDFIHDVNKKHKEFVGNWNKNAVHVNLFETPVEAQYVRLYPTSCHTACTLRFELLGCELNGCANPLGLKNNSIPDKQITASSSYKTWGLHLFSWNPSYARLDKQGNFNAWVAGSYGNDQWLQVDLGSSKEVTGIITQGARNFGSVQFVASYKVAYSNDSANWTEYQDPRTGSSKIFPGNWDNHSHKKNLFETPILARYVRILPVAWHNRIALRLELLGC	RLDKQGNFNAWVAGSYGNDQWLQVDLGSSKEVTGIITQGARNFGSVQFVA	https://doi.org/10.1080/13506120500107006
LTF	Lactoferrin	Human	540	590	P02788	MKLVFLVLLFLGALGLCLAGRRRSVQWCAVSQPEATKCFQWQRNMRKVRGPPVSCIKRDSPIQCIQAIAENRADAVTLDGGFIYEAGLAPYKLRPVAAEVYGTERQPRTHYYAVAVVKKGGSFQLNELQGLKSCHTGLRRTAGWNVPIGTLRPFLNWTGPPEPIEAAVARFFSASCVPGADKGQFPNLCRLCAGTGENKCAFSSQEPYFSYSGAFKCLRDGAGDVAFIRESTVFEDLSDEAERDEYELLCPDNTRKPVDKFKDCHLARVPSHAVVARSVNGKEDAIWNLLRQAQEKFGKDKSPKFQLFGSPSGQKDLLFKDSAIGFSRVPPRIDSGLYLGSGYFTAIQNLRKSEEEVAARRARVVWCAVGEQELRKCNQWSGLSEGSVTCSSASTTEDC…	SNERYYGYTGAFRCLAENAGDVAFVKDVTVLQNTDGNNNEAWAKDLKLADF	https://doi-org.sire.ub.edu/10.1021/bi0204746
HNRNPDL	Heterogeneous nuclear ribonucleoprotein D-like	Human	224	280	O14979	MEDMNEYSNIEEFAEGSKINASKNQQDDGKMFIGGLSWDTSKKDLTEYLSRFGEVVDCTIKTDPVTGRSRGFGFVLFKDAASVDKVLELKEHKLDGKLIDPKRAKALKGKEPPKKVFVGGLSPDTSEEQIKEYFGAFGEIENIELPMDTKTNERRGFCFITYTDEEPVKKLLESRYHQIGSGKCEIKVAQPKEVYRQQQQQQKGGRGAAAGGRGGTRGRGRGQGQNWNQGFNNYYDQGYGNYNSAYGGDQNYSGYGGYDYTGYNYGNYGYGQGYADYSGQQSTYGKASRGGGNHQNNYQPY	GQNWNQGFNNYYDQGYGNYNSAYGGDQNYSGYGGYDYTGYNYGNYGYGQGYADYSGQ	https://doi.org/10.1038/s41467-023-35854-0

### Sheet: 3
Supplementary Table 3 Amino acid composition non-nucleators differently predicted by CamSol and CANYA. The composition and average hydrophobicity of non-nucleating sequences
with high CamSol scores and low CANYA scores (top 95 percentile difference in scores). Amino acids are sorted by largest absolute difference between composition in differently predicted
non-nucleators and all other held out test sequences. The average hydrophobicity across all sequences is 0.111.
	V	L	W	F	R	N	S	Y	G	K	D	I	C	E	Q	P	T	A	H	M	Mean hydrophobicity
Composition in poorly predicted non-nucleators	0.118	0.133	0.071	0.097	0.041	0.016	0.066	0.076	0.045	0.019	0.023	0.063	0.037	0.017	0.013	0.021	0.043	0.037	0.023	0.039	0.922
Composition in all other sequences	0.08	0.096	0.033	0.063	0.073	0.045	0.091	0.053	0.066	0.035	0.036	0.051	0.048	0.028	0.022	0.028	0.047	0.041	0.026	0.038	0.09
Difference in composition	0.038	0.038	0.038	0.034	-0.032	-0.029	-0.025	0.023	-0.021	-0.016	-0.013	0.012	-0.011	-0.01	-0.009	-0.007	-0.005	-0.003	-0.002	0.002	0.832

### Sheet: 4
Supplementary Table 4 Amino acid composition nucleators differently predicted by CamSol and CANYA. The composition and average hydrophobicity of nucleating sequences with
low CamSol scores and high CANYA scores (top 95 percentile difference in scores). Amino acids are sorted by largest absolute difference between composition in differently predicted nucleators and
all other held out test sequences. The average hydrophobicity across all sequences is 0.111.
	N	C	R	L	A	F	D	P	I	E	W	G	S	K	Q	V	Y	T	M	H	Mean hydrophobicity
Composition in poorly predicted nucleators	0.083	0.085	0.053	0.078	0.027	0.077	0.027	0.02	0.059	0.021	0.028	0.06	0.095	0.03	0.026	0.078	0.05	0.044	0.036	0.025	0.192
Composition in all other sequences	0.043	0.047	0.073	0.097	0.041	0.064	0.036	0.028	0.051	0.027	0.034	0.066	0.09	0.035	0.022	0.081	0.054	0.047	0.038	0.026	0.109
Difference in composition	0.04	0.038	-0.02	-0.019	-0.014	0.013	-0.009	-0.008	0.008	-0.006	-0.006	-0.006	0.005	-0.004	0.004	-0.004	-0.004	-0.003	-0.002	-0.001	0.083

### Sheet: 5
Supplementary Table 5 Characteristics of external datasets. We include summaries of the sample sizes, lengths, hydrophobicities, and
Q/N compositions of each dataset. The first number represents the median, the first bracketed number the first quartile of the distribution, and
the second bracketed number the third quartile.
Dataset	N	Length	Hydrophobicity (Kite-Doolittle)	Q/N Composition (%)
NNK4	7040	19 [9, 20]	0.26 [-0.33, 0.83]	5.00 [0.00, 10.00]
Cases	1749	20 [15, 20]	0.45 [-0.02, 0.93]	5.00 [7.69, 11.76]
Controls	5291	17 [7, 20]	0.19 [-0.43, 0.78]	5.00 [0.00, 10.00]
WALTZ-DB	1400	6 [6, 6]	0.083 [-1.14, 1.08]	16.67 [0.00, 33.33]
Cases	508	6 [6, 6]	1.05 [0.38, 1.70]	0.00 [0.00, 16.67]
Controls	892	6 [6, 6]	-0.55 [-1.69, 0.40]	16.67 [0.00, 33.33]
CPAD	479	16 [10, 22]	-0.29 [-0.84, 0.27]	7.69 [0.00, 13.12]
Cases	304	18 [13, 29]	0.03 [-0.47, 0.48]	6.67 [4.30, 12.90]
Controls	175	10 [10, 16]	-0.79 [-1.48, -0.33]	10.00 [0.00, 13.33]
Amy	547	539 [207.5, 1111.5]	-0.36 [-0.55, -0.16]	8.54 [6.69, 10.58]
Cases	165	162 [77, 443]	-0.42 [-0.70, -0.19]	9.27 [7.20, 13.45]
Controls	382	708 [344.5, 1375.5]	-0.35 [-0.50, -0.15]	8.20 [6.41, 10.03]
Context-free Amypro	522	89 [21, 100]	-0.43 [-0.75, -0.02]	10.00 [6.00, 15.00]
Cases
Controls	191	17 [10, 35]	-0.09 [-0.63, 0.72]	10.00 [5.48, 18.81]
	331	100 [81, 100]	-0.47 [-0.79, -0.26]	9.00 [6.45, 13.00]

### Sheet: 6
Supplementary Table 6 Filters organized by cluster and effect sizes. GIA effect size for each filter and the corresponding effect size for a cluster when performing GIA experiments following a cluster-first, filter-second protocol (Methods).
Cluster	Filter	GIA (filter)	GIA (cluster)
1	1	1.07027	0.438799
1	2	0.402942	0.438799
1	3	0.390793	0.438799
1	4	0.38157	0.438799
1	5	0.314978	0.438799
1	6	0.237167	0.438799
1	7	0.230454	0.438799
1	8	0.199308	0.438799
2	1	0.997842	0.447701
2	2	0.656921	0.447701
2	3	0.656427	0.447701
2	4	0.59707	0.447701
2	5	0.576761	0.447701
2	6	0.568358	0.447701
2	7	0.539091	0.447701
2	8	0.382616	0.447701
2	9	0.3784	0.447701
2	10	0.358358	0.447701
2	11	0.321864	0.447701
2	12	0.312744	0.447701
2	13	0.296831	0.447701
2	14	0.275418	0.447701
2	15	0.273695	0.447701
2	16	0.250772	0.447701
2	17	0.220528	0.447701
2	18	0.129321	0.447701
3	1	0.264019	0.156121
3	2	0.20438	0.156121
3	3	0.197357	0.156121
3	4	0.175937	0.156121
3	5	0.174074	0.156121
3	6	0.169225	0.156121
3	7	0.150132	0.156121
3	8	0.142055	0.156121
3	9	0.116154	0.156121
3	10	0.0908061	0.156121
3	11	0.0241805	0.156121
4	1	0.168284	0.136506
4	2	0.139083	0.136506
4	3	0.0679498	0.136506
5	1	0.10233	0.0653474
5	2	0.0956546	0.0653474
5	3	0.0556932	0.0653474
5	4	0.0457921	0.0653474
5	5	0.0455908	0.0653474
5	6	0.0408675	0.0653474
5	7	0.0380114	0.0653474
6	1	-0.732889	-0.608057
6	2	-0.716033	-0.608057
6	3	-0.707626	-0.608057
6	4	-0.703707	-0.608057
6	5	-0.672026	-0.608057
6	6	-0.67065	-0.608057
6	7	-0.636912	-0.608057
6	8	-0.621023	-0.608057
6	9	-0.586825	-0.608057
6	10	-0.577982	-0.608057
6	11	-0.540607	-0.608057
6	12	-0.490676	-0.608057
6	13	-0.401232	-0.608057
7	1	-0.515997	-0.332294
7	2	-0.143921	-0.332294
7	3	-0.0871473	-0.332294
7	4	-0.0622283	-0.332294
7	5	-0.000648757	-0.332294
8	1	-0.443494	-0.277606
8	2	-0.429216	-0.277606
8	3	-0.380497	-0.277606
8	4	-0.352788	-0.277606
8	5	-0.292405	-0.277606
8	6	-0.255202	-0.277606
8	7	-0.198511	-0.277606
8	8	-0.193465	-0.277606
8	9	-0.159518	-0.277606
8	10	-0.15882	-0.277606
8	11	-0.152564	-0.277606
9	1	-0.331837	-0.151512
9	2	-0.167006	-0.151512
9	3	-0.139517	-0.151512
9	4	-0.0630541	-0.151512
9	5	-0.0455309	-0.151512
9	6	-0.0411425	-0.151512
9	7	-0.0410447	-0.151512
9	8	-0.0372934	-0.151512
9	9	-0.0348302	-0.151512
9	10	-0.0143616	-0.151512
9	11	-0.0127167	-0.151512
9	12	-0.00277573	-0.151512
10	1	-0.263858	-0.139254
10	2	-0.0741462	-0.139254
10	3	-0.0661113	-0.139254
10	4	-0.0475604	-0.139254
10	5	-0.0468833	-0.139254

### Sheet: 7
Supplementary Table 7 Amyloid strains used to examine secondary structure enrichment. In this table we include the protein, number of strains, and PDB of strains used for calculating filter enrichment within a secondary structure
element in structurally resolved amyloids (Methods).
Protein	N_strains	PDB_ids
Abeta40	13	2LNQ,6TI7,6TI5,2LMP,2M4J,2LMQ,6SHS,6W0O,2MPZ,2MVX,2LMN,6TI6,2LMO
Abeta42	5	5KK3,2NAO,2BEG,5OQV,2MXU
Asyn	28	6L4S,7C1D,7NCG,6XYP,6RTB,7NCA,6XYQ,7NCJ,6CU7,6RT0,7E0F,6PES,6OSJ,7NCH,6SSX,6LRQ,7L7H,6OSM,6H6B,7NCI,6CU8,6SST,7LC9,6FLT,6XYO,7NCK,6OSL,6PEO
B2m	2	2E8D,6GK3
Gcg	1	6NZN
IAPP	1	6VW2
Light chain	4	6Z1O,6IC3,6HUD,6Z1I
Orb2	1	6VPS
PI3K	1	6R4R
PRP	3	6LNI,6UUR,7DWV
RIPK3	1	7DAC
RNA-binding protein FUS	3	6XFM,7VQQ,5W3N
TCERG	1	2NNT
TDP43	6	7PY2,6N3C,6N3A,6N37,7KWZ,6N3B
TTR	3	6SDZ,2M5N,7OB4
Tau	31	7NRS,6VHA,7MKG,6NWQ,5O3O,6QJM,7NRT,7NRX,7P65,7QJW,6TJO,5O3T,6VH7,6HRE,7MKH,7P68,7P6B,7NRQ,7P6E,7NRV,7P66,7P6C,5O3L,7P6D,7P67,7MKF,6HRF,6QJP,6QJH,6TJX,6QJQ
beta-Endorphin	1	6TUB
hSAA1	1	6MST
hnRNPA1	1	7BX7
hnRNPA2	1	6WQK
mRIP3	1	6JPD
mSAA2	4	6ZCF,6ZCH,6ZCG,6DSO
maPrP	1	7LNA
